# The transcriptomic signature of obligate parthenogenesis

**DOI:** 10.1101/2021.08.26.457823

**Authors:** Sen Xu, Trung Huynh, Marelize Snyman

## Abstract

Investigating the origin of parthenogenesis through interspecific hybridization can provide insight into how meiosis may be altered by genetic incompatibilities, which is fundamental for our understanding of the formation of reproductive barriers. Yet the genetic mechanisms giving rise to obligate parthenogenesis in eukaryotes remain understudied. In the microcrustacean *Daphnia pulex* species complex, obligately parthenogenetic (OP) isolates emerged as backcrosses of two cyclically parthenogenetic (CP) parental species, *D. pulex* and *D. pulicaria*, two closely related but ecologically distinct species. We examine the genome-wide expression in OP females at the early resting egg production stage, a life-history stage distinguishing OP and CP reproductive strategies, in comparison to CP females of the same stage from the two parental species. Our analyses of the expression data reveal that misregulated genes (underdominant and overdominant genes) are abundant in OP isolates, suggesting widespread regulatory incompatibilities between the parental species. More importantly, underdominant genes (i.e., genes with expression lower than both parentals) in the OP isolates are enriched in meiosis and cell-cycle pathways, indicating an important role of underdominance in the origin of obligate parthenogenesis. Furthermore, metabolic and biosynthesis pathways enriched with overdominant genes (i.e., expression higher than both parentals) are another genomic signature of OP isolates.
