## Supplementary material for "The transcriptomic signature of obligate parthenogenesis": Supplementary File 1-original-UD-genes.txt

geneID	name	KO-number	GO
gene101	hypothetical protein DAPPUDRAFT_238385	Unknown	NA
gene104	lymphokine-activated killer t-cell-originated protein kinase	K08865	GO:0004672, GO:0005524, GO:0006468
gene168	methylosome protein 50	K14753	GO:0005515
gene249	nf-kappa-b inhibitor cactus	K04734	GO:0005515
gene266	cuticular protein rr-1 family	Unknown	GO:0042302
gene289	exonuclease 3 -5 domain-containing protein 1	K18740	GO:0003676, GO:0008408, GO:0006139
gene361	unc93-like protein mfsd11	Unknown	NA
gene509	28s ribosomal protein mitochondrial	K17413	GO:0005763, GO:0003735, GO:0042254
gene593	thymidine partial	K00857	GO:0004797, GO:0005524, GO:0006206, GO:0006230
gene596	hypothetical protein DAPPUDRAFT_308026	K14763	NA
gene612	hypothetical protein DAPPUDRAFT_230022	Unknown	NA
gene636	cell cycle control protein 50a isoform x1	Unknown	GO:0016020
gene646	peroxisome biogenesis factor 10	K13346	GO:0005779, GO:0005515, GO:0008270, GO:0016558
gene652	hypothetical protein DAPPUDRAFT_308011	Unknown	NA
gene722	Unknown	K11254	NA
gene763	cyclin b	K21770	GO:0005634
gene891	chorion peroxidase	Unknown	GO:0004601, GO:0020037, GO:0006979, GO:0055114, GO:0006804
gene903	hypothetical protein DAPPUDRAFT_102083	Unknown	NA
gene943	proteoglycan 4	K18443	NA
gene945	hypothetical protein DAPPUDRAFT_224101	K13219	NA
gene970	hypothetical protein DAPPUDRAFT_317322	Unknown	NA
gene990	hypothetical protein DAPPUDRAFT_242023	Unknown	NA
gene999	proclotting enzyme isoform x4	Unknown	GO:0004252, GO:0006508
gene1019	hypothetical protein DAPPUDRAFT_303335	Unknown	NA
gene1212	urokinase-type plasminogen activator	K09634	GO:0004252, GO:0005515, GO:0006508
gene1381	blood vessel epicardial substance isoform x1	K21108	GO:0016020
gene1410	rac gtpase-activating protein 1	K16733	GO:0035556
gene1435	Unknown	Unknown	NA
gene1482	progestin and adipoq receptor family member 3	Unknown	GO:0016021
gene1507	dual oxidase maturation factor 1	K17233	GO:0005789, GO:0016021, GO:0015031
gene1529	aromatic amino acid decarboxylase	K01593	GO:0016831, GO:0030170, GO:0006520
gene1540	histone h2a	K11251	GO:0000786, GO:0005634, GO:0003677, GO:0046982
gene1565	hypothetical protein DAPPUDRAFT_260744	Unknown	GO:0042302
gene1570	tubulin polyglutamylase ttll5-like isoform x4	K16602	NA
gene1585	cuticle protein1b	Unknown	GO:0042302
gene1586	cuticle protein1b	Unknown	GO:0042302
gene1587	cuticle protein1b	Unknown	GO:0042302
gene1588	cuticle protein3a	Unknown	NA
gene1595	hypothetical protein DAPPUDRAFT_302739	Unknown	GO:0042302
gene1598	cuticle protein1c	Unknown	GO:0042302
gene1600	cuticle protein1c	Unknown	GO:0042302
gene1601	cuticle protein1c	Unknown	GO:0042302
gene1602	larval cuticle protein lcp-17-like	Unknown	GO:0042302
gene1769	cysteine proteinase inhibitor 1-like	K08117	GO:0004867, GO:0004869
gene1792	an1-type zinc finger protein 2a isoform x2	Unknown	GO:0008270
gene1827	hypothetical protein DAPPUDRAFT_300236	Unknown	NA
gene1835	extensin-1-like isoform x1	K20046	NA
gene1844	hypothetical protein DAPPUDRAFT_313875	K08852	GO:0004672, GO:0005524, GO:0006468
gene1849	hypothetical protein DAPPUDRAFT_237662	K02375	NA
gene1863	hypothetical protein DAPPUDRAFT_313850	Unknown	NA
gene1867	hypothetical protein DAPPUDRAFT_300228	Unknown	NA
gene1877	Unknown	K12869	NA
gene1927	histone-lysine n-methyltransferase partial	K11426	GO:0046872
gene1985	upf0389 protein cg9231	Unknown	NA
gene2021	hypothetical protein DAPPUDRAFT_318354	K08852	GO:0004672, GO:0005524, GO:0006468
gene2115	transmembrane protease serine 9-like	K01316	GO:0004252, GO:0006508
gene2261	decaprenyl-diphosphate synthase subunit 1 isoform x2	K12504	GO:0008299
gene2277	cuticle protein	Unknown	NA
gene2313	e3 ubiquitin-protein ligase rad18	K10627	GO:0003677, GO:0006281
gene2328	hypothetical protein DAPPUDRAFT_99985	Unknown	GO:0042302
gene2376	hypothetical protein DAPPUDRAFT_301392	Unknown	GO:0042302
gene2399	chromobox protein homolog 1-like	K11585	GO:0005634
gene2421	serine threonine-protein kinase mos	K04367	GO:0004672, GO:0005524, GO:0006468
gene2465	hypothetical protein DAPPUDRAFT_305353	Unknown	NA
gene2513	hypothetical protein DAPPUDRAFT_225596	Unknown	NA
gene2525	nuclear hormone receptor ftz-f1	K08705	GO:0005634, GO:0003700, GO:0003707, GO:0008270, GO:0043565, GO:0006355, GO:0043401, GO:0005667, GO:0045449
gene2534	Unknown	Unknown	NA
gene2571	pas domain-containing serine threonine-protein kinase	K08801	GO:0004672, GO:0005524, GO:0006468
gene2584	zinc finger protein	K09228	GO:0003676, GO:0046872
gene2645	torso-like protein	K01196	NA
gene2700	hypothetical protein DAPPUDRAFT_100315	Unknown	GO:0042302
gene2704	hypothetical protein DAPPUDRAFT_239790	Unknown	GO:0042302
gene2708	hypothetical protein DAPPUDRAFT_241286	Unknown	GO:0042302
gene2709	hypothetical protein DAPPUDRAFT_241286	Unknown	GO:0042302
gene2713	hypothetical protein DAPPUDRAFT_301650	Unknown	GO:0042302
gene2750	Unknown	K19946	NA
gene2758	hypothetical protein DAPPUDRAFT_228782	Unknown	NA
gene2760	hypothetical protein DAPPUDRAFT_305939	Unknown	NA
gene2773	cuticle protein	Unknown	GO:0042302
gene2780	hypothetical protein DAPPUDRAFT_301174	Unknown	GO:0042302
gene2852	hypothetical protein DAPPUDRAFT_244816	Unknown	GO:0005634, GO:0003676, GO:0005515, GO:0008270, GO:0016817, GO:0006351
gene2881	transcription termination factor 2	K15173	GO:0005524
gene2886	dna polymerase ii large subunit-like partial	Unknown	NA
gene2903	two pore calcium channel protein 1-like isoform x1	K16896	GO:0005245, GO:0055085, GO:0005891, GO:0006816
gene2932	monoacylglycerol lipase abhd12 isoform x3	K13704	NA
gene2969	low quality protein: zinc finger protein 252-like	K09228	GO:0003676, GO:0046872
gene3034	hypothetical protein DAPPUDRAFT_326325	Unknown	NA
gene3055	aurora kinase a isoform x1	K11481	GO:0004672, GO:0005524, GO:0006468, GO:0007049
gene3056	aur protein kinase	K11479	GO:0004672, GO:0007049
gene3097	cell division cycle protein 20 homolog	K03363	GO:0005515
gene3162	zinc transporter zip1	K14709	GO:0016020, GO:0046873, GO:0030001, GO:0055085
gene3170	cdc42 small effector protein homolog	Unknown	GO:0005886, GO:0005198, GO:0007165
gene3193	hypothetical protein DAPPUDRAFT_329554	Unknown	NA
gene3289	hypothetical protein DAPPUDRAFT_303993	Unknown	NA
gene3317	hypothetical protein DAPPUDRAFT_304152	Unknown	NA
gene3324	udp-glycosyltransferase 208b1	K00699	GO:0016758, GO:0008152
gene3351	cphe_pseag ame: full=cyanophycinase ame: full=extracellular cgpase short=cphepa ame: full=extracellular cyanophycinase flags: precursor	Unknown	NA
gene3352	chorion peroxidase-like	Unknown	GO:0004601, GO:0020037, GO:0006979, GO:0048477, GO:0055114, GO:0006804
gene3353	hypothetical protein DAPPUDRAFT_318536	Unknown	NA
gene3412	phospholipase a2	K01047	GO:0004623, GO:0005509, GO:0016042, GO:0009395
gene3417	hypothetical protein DAPPUDRAFT_304031	Unknown	NA
gene3514	cuticle protein	Unknown	GO:0042302
gene3523	cuticle protein	Unknown	GO:0042302
gene3524	hypothetical protein DAPPUDRAFT_201180	Unknown	GO:0042302
gene3525	hypothetical protein DAPPUDRAFT_326396	Unknown	NA
gene3526	cuticle protein5a	Unknown	GO:0042302
gene3527	cuticle protein	Unknown	GO:0042302
gene3529	cuticle protein5a	Unknown	GO:0042302
gene3530	cuticle protein5a	Unknown	GO:0042302
gene3532	hypothetical protein DAPPUDRAFT_326410	Unknown	GO:0042302
gene3547	cuticle protein5a	Unknown	GO:0042302
gene3549	hypothetical protein DAPPUDRAFT_254702	Unknown	GO:0042302
gene3600	abc subfamily abch	Unknown	GO:0016020, GO:0005524, GO:0016887, GO:0006810
gene3630	ammonium transporter 1	K03320	GO:0016020, GO:0008519, GO:0072488
gene3678	fanconi anemia-associated protein of 24 kda isoform x1	Unknown	GO:0043240, GO:0006281
gene3800	hypothetical protein DAPPUDRAFT_313924	K02677	NA
gene3802	hypothetical protein DAPPUDRAFT_300252	K08886	NA
gene3803	hypothetical protein DAPPUDRAFT_313923	Unknown	NA
gene3819	cell wall anchor partial	Unknown	NA
gene3837	hypothetical protein DAPPUDRAFT_222529	Unknown	NA
gene3880	hypothetical protein DAPPUDRAFT_237796	Unknown	NA
gene3901	sex determination protein fruitless	K09237	GO:0003677, GO:0005515
gene3957	hypothetical protein DAPPUDRAFT_237894	K07604	NA
gene3962	serine threonine-protein kinase chk2-like	K06641	GO:0004672, GO:0005515, GO:0005524, GO:0006468
gene3969	hypothetical protein DAPPUDRAFT_237897	Unknown	GO:0016021, GO:0006810
gene3970	importin subunit alpha-2-like	K15043	GO:0005515
gene4030	abc transporter g family member 20 isoform x1	Unknown	GO:0016020, GO:0005524, GO:0016887, GO:0006810
gene4032	abc transporter g family member 20 isoform x1	Unknown	GO:0016020, GO:0005524, GO:0016887, GO:0006810
gene4099	wd repeat-containing protein 13	Unknown	GO:0005515
gene4136	lymphoid-restricted membrane protein	K10357	NA
gene4280	Unknown	Unknown	NA
gene4343	chloride channel protein 2 isoform x2	K05011	GO:0016020, GO:0005247, GO:0006821, GO:0055085
gene4368	cyclin-dependent kinase 3	K02206	GO:0004672, GO:0005524, GO:0006468
gene4571	g2 mitotic-specific cyclin- partial	K02220	GO:0005634, GO:0019901, GO:0000079, GO:0010389
gene4747	geminin isoform x1	Unknown	GO:0006275
gene4749	hypothetical protein DAPPUDRAFT_233940	K15172	NA
gene4830	hypothetical protein DAPPUDRAFT_304692	Unknown	NA
gene4879	hypothetical protein DAPPUDRAFT_301174	Unknown	GO:0003676, GO:0042302
gene4887	hypothetical protein DAPPUDRAFT_307311	Unknown	NA
gene4888	hypothetical protein DAPPUDRAFT_307266	Unknown	NA
gene4914	receptor-type tyrosine-protein phosphatase kappa isoform x2	Unknown	GO:0004725, GO:0005515, GO:0006470, GO:0006570
gene4979	dickkopf-related protein 3	K02165	GO:0005576, GO:0007275, GO:0030178
gene5057	e3 ubiquitin-protein ligase amfr-like	K10636	GO:0005515, GO:0008270
gene5060	nadph oxidase 5	K21424	GO:0005509, GO:0016175, GO:0042554, GO:0055114
gene5151	wd repeat-containing protein 76	Unknown	GO:0005515
gene5297	sodium-coupled monocarboxylate transporter 1-like isoform x2	K14388	GO:0016020, GO:0005215, GO:0055085
gene5299	hypothetical protein DAPPUDRAFT_306813	Unknown	NA
gene5300	hypothetical protein DAPPUDRAFT_323360	Unknown	GO:0003723
gene5301	probable cation-transporting atpase 13a3	K14951	GO:0000166, GO:0046872
gene5318	inhibitor of growth protein 1	K19197	GO:0005634, GO:0005515, GO:0008270, GO:0016568
gene5330	hypothetical protein DAPPUDRAFT_54498	K13356	GO:0080019
gene5350	hypothetical protein DAPPUDRAFT_62084, partial	Unknown	GO:0005576, GO:0008061, GO:0006030
gene5360	hypothetical protein DAPPUDRAFT_300880	Unknown	NA
gene5421	heparan-alpha-glucosaminide n-acetyltransferase	K10532	NA
gene5430	stathmin isoform x3	Unknown	GO:0031110
gene5447	hypothetical protein DAPPUDRAFT_313432	K05539	NA
gene5454	hypothetical protein DAPPUDRAFT_313415	Unknown	NA
gene5473	hypothetical protein DAPPUDRAFT_309050	Unknown	NA
gene5475	hypothetical protein DAPPUDRAFT_313457	Unknown	NA
gene5478	hypothetical protein DAPPUDRAFT_98281	K18405	NA
gene5480	hypothetical protein DAPPUDRAFT_313457	Unknown	NA
gene5481	hypothetical protein DAPPUDRAFT_309050	Unknown	NA
gene5482	hypothetical protein DAPPUDRAFT_309050	Unknown	NA
gene5491	hypothetical protein DAPPUDRAFT_308972	Unknown	NA
gene5496	hypothetical protein DAPPUDRAFT_98473	Unknown	NA
gene5505	cg32242-pa-like protein	Unknown	NA
gene5509	hypothetical protein DAPPUDRAFT_308991	Unknown	GO:0006629
gene5544	hypothetical protein DAPPUDRAFT_313511	Unknown	NA
gene5547	hypothetical protein DAPPUDRAFT_335680	Unknown	NA
gene5561	Unknown	Unknown	NA
gene5571	furin-like protease isoform 1-crr isoform x1	K01349	GO:0004252, GO:0006508
gene5718	dna repair protein complementing xp-a cells homolog	K10847	GO:0005634, GO:0003684, GO:0006289
gene5746	ubx domain-containing protein 7	Unknown	GO:0005515
gene5796	hypothetical protein DAPPUDRAFT_229695	Unknown	NA
gene6043	transcription initiation factor iib	K03124	GO:0008270, GO:0017025, GO:0006352, GO:0006355
gene6232	glycoside hydrolase beta alpha-barrel	Unknown	GO:0008061
gene6236	hypothetical protein DAPPUDRAFT_305413	K10523	GO:0005515
gene6237	hypothetical protein DAPPUDRAFT_305363	Unknown	GO:0008061
gene6270	hypothetical protein DAPPUDRAFT_321197	Unknown	NA
gene6290	hypothetical protein DAPPUDRAFT_321183	K10523	GO:0005515
gene6304	hypothetical protein DAPPUDRAFT_303752	Unknown	NA
gene6312	Unknown	K06270	NA
gene6325	hypothetical protein DAPPUDRAFT_303748	Unknown	GO:0042302
gene6333	collagen alpha-1 chain	K06236	NA
gene6364	hypothetical protein DAPPUDRAFT_318026	Unknown	GO:0042302
gene6367	serine proteinase stubble	Unknown	GO:0004252, GO:0006508
gene6379	uncharacterized serine-rich protein isoform x2	Unknown	GO:0005515
gene6445	hypothetical protein DAPPUDRAFT_307645	K08836	NA
gene6470	hypothetical protein DAPPUDRAFT_325140	Unknown	NA
gene6489	LOW QUALITY PROTEIN: hypothetical protein DAPPUDRAFT_237740	K04579	NA
gene6500	hypothetical protein DAPPUDRAFT_101079	Unknown	NA
gene6530	Unknown	Unknown	NA
gene6533	hypothetical protein DAPPUDRAFT_325069	Unknown	NA
gene6536	hypothetical protein DAPPUDRAFT_325067	Unknown	NA
gene6540	hypothetical protein DAPPUDRAFT_243221	Unknown	NA
gene6553	hypothetical protein DAPPUDRAFT_307629	K13158	NA
gene6566	hypothetical protein DAPPUDRAFT_300466	K17298	NA
gene6572	hypothetical protein DAPPUDRAFT_314290	Unknown	NA
gene6575	hypothetical protein DAPPUDRAFT_238080	Unknown	NA
gene6580	hypothetical protein DAPPUDRAFT_238085	Unknown	NA
gene6591	Unknown	K19821	NA
gene6625	Unknown	Unknown	NA
gene6634	hypothetical protein DAPPUDRAFT_311747	Unknown	GO:0042302
gene6688	alpha-carbonic anhydrase	K01672	GO:0004089, GO:0008270, GO:0006730, GO:0006807
gene6695	alpha-carbonic anhydrase	K01672	GO:0004089, GO:0008270, GO:0006730, GO:0006807
gene6696	alpha-carbonic anhydrase	K01672	GO:0004089, GO:0008270, GO:0006730, GO:0006807
gene6754	rec8-like protein copy a	Unknown	GO:0000228
gene6823	lovastatin nonaketide synthase	Unknown	NA
gene6824	hypothetical protein DAPPUDRAFT_307832	Unknown	NA
gene6863	hypothetical protein DAPPUDRAFT_306895	K11997	GO:0005515, GO:0008270
gene6893	chondroitin proteoglycan 2	Unknown	GO:0005576, GO:0008061, GO:0006030
gene6989	hypothetical protein CAPTEDRAFT_179637	Unknown	NA
gene7041	hypothetical protein DAPPUDRAFT_315831	K01950	NA
gene7060	chorion peroxidase-like	Unknown	GO:0004601, GO:0020037, GO:0006979, GO:0048477, GO:0055114, GO:0006804
gene7071	hypothetical protein DAPPUDRAFT_255566	Unknown	NA
gene7072	cuticle protein	Unknown	GO:0042302
gene7081	cuticle protein	Unknown	GO:0042302
gene7086	Unknown	Unknown	NA
gene7091	cuticle protein	Unknown	GO:0042302
gene7098	hypothetical protein DAPPUDRAFT_325416	Unknown	GO:0042302
gene7100	hypothetical protein DAPPUDRAFT_326937	Unknown	GO:0005525
gene7102	cuticle protein1b	Unknown	GO:0042302
gene7107	hypothetical protein DAPPUDRAFT_327046	Unknown	NA
gene7112	hypothetical protein DAPPUDRAFT_308761	Unknown	GO:0042302
gene7119	cuticle protein1c	Unknown	GO:0042302
gene7130	hypothetical protein DAPPUDRAFT_253338	K17906	NA
gene7146	hypothetical protein DAPPUDRAFT_338194	Unknown	GO:0042302
gene7216	cytochrome p450 4c3	K15001	GO:0005506, GO:0016705, GO:0020037, GO:0055114
gene7226	prophenoloxidase activating factor	Unknown	GO:0004252, GO:0006508
gene7275	ubiquitin carboxyl-terminal hydrolase 36	K11855	GO:0036459, GO:0006511, GO:0016579
gene7312	dna replication factor cdt1 isoform x2	K10727	NA
gene7385	protein npc2 homolog	K13443	GO:0005615, GO:0001530, GO:0030882, GO:0042834, GO:0070891, GO:0008039, GO:0015918, GO:0045456, GO:0055092, GO:0061057, GO:0006955, GO:0019814, GO:0009274
gene7477	hypothetical protein DAPPUDRAFT_302141	Unknown	GO:0003676
gene7484	arrestin domain-containing protein 3-like	Unknown	GO:0007165
gene7492	type alpha 1 precursor-like protein	Unknown	GO:0005515
gene7496	c1q and tumor necrosis factor-related protein 3 isoform b	K20478	NA
gene7509	hypothetical protein DAPPUDRAFT_335675	K06100	NA
gene7549	e3 ubiquitin-protein ligase rnf8 a	K10667	GO:0005515, GO:0008270
gene7628	cd151 antigen	K17352	GO:0016021
gene7666	brain tumor protein	K11997	GO:0005622, GO:0005515, GO:0008270
gene7737	hypothetical protein DAPPUDRAFT_313170	Unknown	NA
gene7743	hypothetical protein DAPPUDRAFT_236645	Unknown	NA
gene7797	histone acetyltransferase kat2a	K06062	GO:0004402, GO:0005515, GO:0006355, GO:0000123, GO:0042967
gene7802	adp-ribosylation factor-like protein 5b	K07950	GO:0005622, GO:0005525, GO:0006886, GO:0007264
gene7815	hypothetical protein DAPPUDRAFT_307462	Unknown	NA
gene7827	bumetanide-sensitive sodium- -chloride cotransporter isoform x1	K10951	GO:0016021, GO:0015377, GO:0055085, GO:0006812, GO:0006821
gene7831	bumetanide-sensitive sodium- -chloride cotransporter isoform x1	K10951	GO:0016021, GO:0015377, GO:0055085, GO:0006812, GO:0006821
gene7973	hypothetical protein DAPPUDRAFT_221836	Unknown	NA
gene8037	cuticle protein5a	Unknown	GO:0042302
gene8055	hypothetical protein DAPPUDRAFT_311888	Unknown	NA
gene8105	sugar transporter	K14258	GO:0016021, GO:0022891, GO:0055085
gene8169	hypothetical protein DAPPUDRAFT_302691	Unknown	NA
gene8239	cyclin b	K21770	GO:0005634
gene8245	hypothetical protein DAPPUDRAFT_328200	K19574	GO:0005515
gene8287	solute carrier family 13 member 2	K14445	GO:0016020, GO:0005215, GO:0006814, GO:0055085
gene8339	nuclear autoantigenic sperm protein	K11291	GO:0005515
gene8396	gtp cyclohydrolase	K01495	GO:0005737, GO:0003934, GO:0046654, GO:0046656
gene8400	protein aubergine-like	K02156	GO:0003676, GO:0005515
gene8470	Unknown	Unknown	NA
gene8514	protein bicaudal c isoform x1	K18756	GO:0003723, GO:0005515
gene8559	aurora kinase a	K11481	GO:0004672, GO:0005524, GO:0006468, GO:0007049
gene8587	hypothetical protein DAPPUDRAFT_247536	K10523	GO:0005515
gene8590	hypothetical protein DAPPUDRAFT_225691	Unknown	NA
gene8601	hypothetical protein DAPPUDRAFT_213412	K10523	GO:0005515
gene8671	hypothetical protein DAPPUDRAFT_96554	Unknown	NA
gene8686	chymotrypsin precursor-1 protein	K09632	GO:0004252, GO:0006508
gene8687	hypothetical protein DAPPUDRAFT_101710	Unknown	NA
gene8690	hypothetical protein DAPPUDRAFT_241450	K12028	GO:0005515, GO:0008270
gene8706	hypothetical protein DAPPUDRAFT_241271	Unknown	GO:0042302
gene8750	nuclear valosin-containing	K14571	NA
gene8786	cytochrome c oxidase assembly factor 7 homolog	K18180	GO:0005515
gene8789	g-protein coupled receptor mth2-like	Unknown	GO:0016021, GO:0004930, GO:0007186
gene8882	g1 s-specific cyclin-e-like isoform x2	K06626	GO:0005634
gene8893	centrosomin-like protein	K16718	GO:0005815
gene8909	hypothetical protein DAPPUDRAFT_334839	K10268	NA
gene8948	atpase family aaa domain-containing protein 5	Unknown	GO:0005524
gene9022	metallothionein 2	K20994	GO:0046872
gene9079	dnaj homolog subfamily c member 9	K09529	NA
gene9088	hypothetical protein DAPPUDRAFT_97076	Unknown	GO:0042302
gene9117	s-phase kinase-associated protein 2 isoform x1	K03875	GO:0005515
gene9122	hypothetical protein DAPPUDRAFT_230092	Unknown	NA
gene9130	low quality protein: wolframin	Unknown	NA
gene9244	collagen-binding collagen-like surface-anchored protein	K19719	NA
gene9259	surfeit locus protein 4 homolog	K20369	GO:0016021
gene9445	hypothetical protein DAPPUDRAFT_327732	K10352	GO:0000775, GO:0007067
gene9523	targeting protein for xklp2	K16812	GO:0005819, GO:0005874, GO:0032147, GO:0060236
gene9578	hypothetical protein DAPPUDRAFT_314967	Unknown	NA
gene9602	hypothetical protein DAPPUDRAFT_314991	K20283	GO:0000778, GO:0031262, GO:0005200, GO:0000132, GO:0007052, GO:0051315, GO:0005856
gene9609	hypothetical protein DAPPUDRAFT_99823	Unknown	NA
gene9673	hypothetical protein DAPPUDRAFT_333098	Unknown	NA
gene9706	hybrid signal transduction histidine kinase d	K09407	GO:0003700, GO:0043565, GO:0006355, GO:0005667, GO:0045449
gene9718	regulator of telomere elongation helicase 1 homolog	K11136	GO:0003677, GO:0004003, GO:0005524, GO:0006139, GO:0005657
gene9755	hypothetical protein DAPPUDRAFT_225818	Unknown	NA
gene9784	hypothetical protein DAPPUDRAFT_341964	Unknown	GO:0006629
gene9808	maternal protein partial	K18405	NA
gene9812	hypothetical protein DAPPUDRAFT_313656	K10362	NA
gene9821	hypothetical protein DAPPUDRAFT_309088	K10279	NA
gene9835	origin recognition subunit 5	K02607	GO:0000808, GO:0005634, GO:0006260
gene9843	hypothetical protein DAPPUDRAFT_307729	Unknown	GO:0006629
gene9855	hypothetical protein DAPPUDRAFT_335680	Unknown	NA
gene9882	tudor domain-containing protein 5 isoform x3	K18407	NA
gene9897	cyclin-dependent kinaseregulatory subunit	K02219	GO:0016538, GO:0000074, GO:0045859
gene10053	sec14-like protein	Unknown	GO:0016021, GO:0006810
gene10062	hypothetical protein DAPPUDRAFT_238016	K02325	NA
gene10079	ubiquitin-conjugating enzyme e2 g1	K10575	GO:0005737, GO:0016874, GO:0031625, GO:0061630, GO:0000209, GO:0006511
gene10315	hypothetical protein DAPPUDRAFT_228333	Unknown	NA
gene10353	hypothetical protein DAPPUDRAFT_257062	K09292	NA
gene10403	katanin p60 atpase-containing subunit a-like 1	K07767	GO:0005524, GO:0008017, GO:0008568, GO:0051013, GO:0045298
gene10407	hypothetical protein DAPPUDRAFT_253508	Unknown	GO:0042302
gene10415	hypothetical protein DAPPUDRAFT_244905	Unknown	GO:0042302
gene10416	hypothetical protein DAPPUDRAFT_253505	Unknown	NA
gene10450	hypothetical protein DAPPUDRAFT_115631, partial	K05096	GO:0004713, GO:0005515, GO:0005524, GO:0006468
gene10506	cuticle protein	Unknown	GO:0042302
gene10581	laminin subunit beta-2-like	Unknown	NA
gene10584	hypothetical protein DAPPUDRAFT_229608	Unknown	NA
gene10594	g patch domain and kow motifs-containing	K13101	GO:0003676
gene10626	hypothetical protein DAPPUDRAFT_315948	K20283	NA
gene10665	hypothetical protein DAPPUDRAFT_302064	Unknown	NA
gene10715	hypothetical protein DAPPUDRAFT_226227	Unknown	NA
gene10736	probable cation-transporting atpase 13a3	K14951	GO:0000166, GO:0046872
gene10800	serologically defined colon cancer antigen 8	K20478	NA
gene10813	hypothetical protein DAPPUDRAFT_305774	Unknown	GO:0042302
gene10830	hypothetical protein DAPPUDRAFT_113721	Unknown	GO:0003682, GO:0000785
gene10831	hypothetical protein DAPPUDRAFT_113721	Unknown	GO:0003682, GO:0000785
gene10916	cuticle protein	Unknown	GO:0042302
gene10917	hypothetical protein DAPPUDRAFT_236610	Unknown	GO:0042302
gene10920	hypothetical protein DAPPUDRAFT_236610	Unknown	GO:0042302
gene10921	hypothetical protein DAPPUDRAFT_236610	Unknown	GO:0042302
gene10988	ubiquitin carboxyl-terminal hydrolase isozyme l3-like	K05609	GO:0005622, GO:0004843, GO:0006511, GO:0016579
gene10993	dna methyltransferase 1-associated protein 1	K11324	GO:0035267, GO:0006281, GO:0006338, GO:0043967, GO:0043968, GO:0045892
gene11083	hypothetical protein DAPPUDRAFT_307005	Unknown	NA
gene11159	hypothetical protein DAPPUDRAFT_305250	Unknown	NA
gene11179	tigger transposable element-derived protein 6-like	K09283	GO:0003677, GO:0016715, GO:0055114
gene11194	Unknown	Unknown	NA
gene11212	heat shock protein 70	K03283	GO:0005524
gene11257	hypothetical protein DAPPUDRAFT_304775	K05628	NA
gene11380	golgin subfamily a member 7 isoform x2	Unknown	NA
gene11462	argonaute partial	K11593	GO:0003676, GO:0005515
gene11488	hypothetical protein DAPPUDRAFT_320138	K11997	GO:0005515, GO:0008270
gene11524	serine proteinase	Unknown	GO:0004867
gene11536	hypothetical protein DAPPUDRAFT_318018	Unknown	GO:0042302
gene11542	cuticle protein1b	Unknown	GO:0042302
gene11544	hypothetical protein DAPPUDRAFT_242905	Unknown	GO:0042302
gene11548	cuticle protein3a	Unknown	GO:0042302
gene11550	cuticle protein3a	Unknown	GO:0042302
gene11551	cuticle protein3a	Unknown	GO:0042302
gene11560	letm1 and ef-hand domain-containing protein anon- mitochondrial	K17800	GO:0005509
gene11651	vertebrate gliacolin-like protein	K19851	GO:0005515
gene11674	hypothetical protein DAPPUDRAFT_100222	Unknown	NA
gene11712	set domain	K11424	GO:0005634, GO:0005515, GO:0008270, GO:0018024, GO:0006479, GO:0006554
gene11774	transmembrane protease serine 9-like	K01316	GO:0004252, GO:0006508
gene11779	serine proteinase stubble	K01316	GO:0004252, GO:0006508
gene11781	transmembrane protease serine 9-like	K01324	GO:0004252, GO:0006508
gene11783	hypothetical protein DAPPUDRAFT_256739	K15032	NA
gene11794	hypothetical protein DAPPUDRAFT_256740	Unknown	NA
gene11814	hypothetical protein DAPPUDRAFT_327020	Unknown	GO:0042302
gene11869	hypothetical protein DAPPUDRAFT_335680	Unknown	NA
gene11876	Unknown	Unknown	NA
gene11894	peptidyl-prolyl cis-trans isomerase fkbp4	K09571	GO:0005515, GO:0006457
gene11910	galactosylgalactosylxylosylprotein 3-beta-glucuronosyltransferase s	K10812	GO:0016020, GO:0015018, GO:0030206
gene12018	hypothetical protein DAPPUDRAFT_305798	Unknown	GO:0042302
gene12106	dystrotelin-like	Unknown	GO:0008270
gene12153	hypothetical protein DAPPUDRAFT_116989	Unknown	NA
gene12185	Unknown	Unknown	NA
gene12220	Unknown	Unknown	NA
gene12240	centrosomin-like protein	K10421	NA
gene12249	serine threonine-protein kinase partial	K06631	GO:0005515
gene12252	hypothetical protein DAPPUDRAFT_309050	Unknown	NA
gene12287	telomere-associated protein rif1	Unknown	NA
gene12332	hypothetical protein DAPPUDRAFT_300819	K10607	GO:0005515, GO:0008270
gene12353	solute carrier organic anion transporter family member 4a1 isoform x1	K14354	GO:0016020, GO:0005215, GO:0005515, GO:0006810
gene12366	hypothetical protein DAPPUDRAFT_314563	Unknown	NA
gene12384	ammonium transporter rh type a	K06580	GO:0016020, GO:0005524, GO:0008519, GO:0015696
gene12485	gastrula zinc finger isoform x11	K09228	GO:0003676, GO:0046872
gene12628	hypothetical protein DAPPUDRAFT_258446	K19519	GO:0005578, GO:0005615, GO:0050839, GO:0007155, GO:0030198
gene12671	hypothetical protein DAPPUDRAFT_106272	Unknown	NA
gene12677	cohesin subunit sa-1	K06671	GO:0005488
gene12765	tbc1 domain family member 20	K20372	NA
gene12772	feline leukemia virus subgroup c receptor-related protein 2	K08220	GO:0016021, GO:0055085
gene12818	hypothetical protein DAPPUDRAFT_307219	Unknown	NA
gene12863	transcription factor	K09103	GO:0003677, GO:0005515, GO:0006355
gene12866	tnf receptor-associated factor family protein ddb_g0272098-like isoform x1	K17338	GO:0016021
gene12874	coiled-coil domain-containing protein 9	Unknown	NA
gene12912	integral membrane protein gpr155 isoform x1	Unknown	GO:0016021, GO:0055085
gene12949	pou class transcription factor 1 isoform x4	K09368	GO:0003677, GO:0003700, GO:0006355, GO:0005667, GO:0045449
gene12967	Unknown	K20780	NA
gene13028	e3 ubiquitin-protein ligase partial	K10658	GO:0008270
gene13083	c-type lectin mannose-binding isoform isoform x3	Unknown	NA
gene13123	hypothetical protein DAPPUDRAFT_320684	K14515	NA
gene13132	ras-related protein rab-40c	K07928	GO:0005622, GO:0016020, GO:0005525, GO:0007264, GO:0015031
gene13279	f-box and wd40-domain protein	K10280	GO:0005515
gene13287	hypothetical protein DAPPUDRAFT_223817	K00703	NA
gene13416	kinesin-like protein kifc1	K10405	GO:0005871, GO:0003777, GO:0005524, GO:0008017, GO:0007018, GO:0005874, GO:0045298
gene13471	rac gtpase-activating protein 1	K16733	GO:0035556
gene13477	hypothetical protein DAPPUDRAFT_301606	Unknown	NA
gene13480	hypothetical protein DAPPUDRAFT_100426	K06095	NA
gene13504	hypothetical protein DAPPUDRAFT_320165	K11397	NA
gene13514	dehydrogenase reductase sdr family protein 7-like	K11166	GO:0016491, GO:0008152
gene13533	hypothetical protein DAPPUDRAFT_315764	K10523	GO:0005515
gene13536	hypothetical protein DAPPUDRAFT_315762	Unknown	NA
gene13563	calcium-independent phospholipase a2-gamma-like isoform x2	K16815	GO:0006629
gene13613	hypothetical protein DAPPUDRAFT_304137	K11135	GO:0003676
gene13667	ankyrin repeat and sam domain-containing protein partial	Unknown	GO:0005515
gene13719	nuclear pore glycoprotein p62	K14306	GO:0005643, GO:0017056
gene13784	hypothetical protein DAPPUDRAFT_330533	Unknown	NA
gene13871	myophilin isoform x1	K20526	GO:0005515
gene13926	c1q-like adipose specific protein	K19479	GO:0005515
gene13951	peptidyl-prolyl cis-trans isomerase a2	K17586	GO:0005515, GO:0008270
gene13973	secreted partial	K01988	GO:0016020, GO:0005215, GO:0055085
gene13983	hypothetical protein DAPPUDRAFT_241178	K06065	NA
gene14013	histone	K11251	GO:0000786, GO:0005634, GO:0003677, GO:0046982
gene14021	peritrophin type-a domain protein 3	Unknown	GO:0005576, GO:0008061, GO:0006030
gene14077	glutathione-specific gamma-glutamylcyclotransferase 1	K07232	NA
gene14109	hypothetical protein DAPPUDRAFT_327230	Unknown	GO:0042302
gene14116	hypothetical protein DAPPUDRAFT_335940	Unknown	GO:0042302
gene14118	cyclin-a1 isoform x3	K06627	GO:0005634
gene14170	hypothetical protein DAPPUDRAFT_319200	Unknown	NA
gene14173	hypothetical protein DAPPUDRAFT_319205	K22204	NA
gene14190	dna polymerase alpha catalytic subunit	K02320	GO:0000166, GO:0001882, GO:0003677, GO:0003887, GO:0008408, GO:0006270, GO:0042575
gene14203	hypothetical protein DAPPUDRAFT_222016	Unknown	GO:0005576, GO:0030414
gene14217	nf-kappa-b-repressing factor	Unknown	GO:0003676
gene14265	Unknown	Unknown	NA
gene14266	atp-dependent rna helicase dhx33	K17820	GO:0003676, GO:0005524, GO:0008026
gene14275	chromobox protein homolog 1	K11585	GO:0005634
gene14350	serine threonine-protein kinase nek7	K20876	GO:0004672, GO:0005524, GO:0006468
gene14369	mitotic spindle assembly checkpoint protein mad1	K06638	GO:0007094
gene14409	e3 ubiquitin-protein ligase uhrf1 isoform x1	K10638	GO:0008270, GO:0042393
gene14447	hypothetical protein DAPPUDRAFT_254776	K11294	NA
gene14454	dna replication complex gins protein psf3-like	K10734	GO:0000811, GO:0003682, GO:0006260, GO:0000785
gene14460	f-box and wd40-domain protein	K02084	GO:0005515
gene14511	hypothetical protein DAPPUDRAFT_97076	Unknown	GO:0042302
gene14514	hypothetical protein DAPPUDRAFT_312340	Unknown	GO:0042302
gene14517	hypothetical protein DAPPUDRAFT_269906	Unknown	GO:0042302
gene14592	protein lethal denticleless	K11790	GO:0005515
gene14606	cell division control protein 6 homolog	K02213	GO:0006270, GO:0051301
gene14608	leucine-rich repeat-containing protein ddb_g0290503 isoform x2	K16464	NA
gene14630	ecdysteroid-regulated 16 kda protein	K13443	NA
gene14633	vitellogenin receptor	Unknown	GO:0005509, GO:0005515
gene14653	hypothetical protein DAPPUDRAFT_110517	Unknown	NA
gene14758	hypothetical protein DAPPUDRAFT_113721	Unknown	GO:0003682, GO:0000785
gene14764	rna pseudouridylate synthase domain-containing protein 1	Unknown	GO:0003723, GO:0009982, GO:0001522
gene14781	protein starmaker-like	Unknown	NA
gene14787	digestive organ expansion factor homolog	K14774	GO:0005634
gene14802	hypothetical protein DAPPUDRAFT_221202	K09381	GO:0003677
gene14810	hypothetical protein DAPPUDRAFT_311473	K07427	GO:0005506, GO:0016705, GO:0020037, GO:0055114
gene14821	cuticle protein5a	Unknown	GO:0042302
gene14840	hypothetical protein DAPPUDRAFT_306180	Unknown	GO:0016747
gene14853	hypothetical protein DAPPUDRAFT_306143	Unknown	NA
gene14857	hypothetical protein DAPPUDRAFT_248993	K09378	NA
gene14909	Unknown	Unknown	NA
gene14940	hypothetical protein DAPPUDRAFT_258733	K04508	GO:0005515
gene14958	Unknown	Unknown	NA
gene14968	hypothetical protein DAPPUDRAFT_301902	Unknown	NA
gene14971	hypothetical protein DAPPUDRAFT_301902	Unknown	NA
gene14984	hypothetical protein DAPPUDRAFT_301902	Unknown	NA
gene14987	hypothetical protein DAPPUDRAFT_100454	K11292	NA
gene14993	hypothetical protein DAPPUDRAFT_305080	K21761	NA
gene15018	otu domain-containing protein 5-b	K12655	GO:0004843, GO:0016579
gene15033	hypothetical protein DAPPUDRAFT_325899	Unknown	NA
gene15034	Unknown	Unknown	NA
gene15078	hypothetical protein DAPPUDRAFT_107683	Unknown	NA
gene15085	Unknown	Unknown	NA
gene15155	mitochondrial folate transporter carrier-like isoform x2	K15115	GO:0055085
gene15175	wiskott-aldrich syndrome protein	K05747	GO:0005515, GO:0007015
gene15321	hypothetical protein DAPPUDRAFT_308761	Unknown	GO:0042302
gene15327	hypothetical protein DAPPUDRAFT_318026	Unknown	GO:0042302
gene15328	Unknown	K03102	NA
gene15346	Unknown	Unknown	NA
gene15368	origin recognition complex subunit 1	K02603	GO:0003682, GO:0005524, GO:0000785
gene15401	mitotic spindle assembly checkpoint protein mad2a	K02537	GO:0007094
gene15414	dna mismatch repair protein partial	K08736	GO:0005524, GO:0030983, GO:0006298
gene15461	chorion peroxidase-like	Unknown	GO:0004601, GO:0020037, GO:0006979, GO:0048477, GO:0055114, GO:0006804
gene15488	hypothetical protein DAPPUDRAFT_64920	K09876	GO:0016020, GO:0005215, GO:0006810
gene15507	bpb poz domain containing	K10477	GO:0005515
gene15513	hypothetical protein DAPPUDRAFT_312515	Unknown	NA
gene15755	probable chitinase 2	K01183	GO:0004568, GO:0005975, GO:0006032, GO:0016998
gene15815	sugar transporter	K14258	GO:0016021, GO:0022891, GO:0055085
gene15825	histone-lysine n-methyltransferase eggless	K11421	GO:0005634, GO:0003677, GO:0005515, GO:0008270, GO:0018024, GO:0034968, GO:0006554
gene15867	u2 small nuclear ribonucleoprotein a	K11092	GO:0005515
gene15879	ecdysone 20-monooxygenase isoform x2	K10723	GO:0005506, GO:0016705, GO:0020037, GO:0055114
gene15948	cell division control protein 6 homolog	K02213	GO:0005524, GO:0006270, GO:0051301
gene16029	rho gtpase-activating protein 11a-like	K20635	GO:0007165
gene16132	hypothetical protein DAPPUDRAFT_311297	K15047	GO:0042302
gene16201	ubiquitin-conjugating enzyme e2 c	K06688	GO:0005680, GO:0005737, GO:0005524, GO:0016874, GO:0031625, GO:0061630, GO:0010458, GO:0010994, GO:0030071, GO:0031145, GO:0051301, GO:0070979
gene16214	probable e3 ubiquitin-protein ligase rnf144a isoform x1	K11975	GO:0004842, GO:0016567
gene16222	rna exonuclease 1-like protein	K14570	GO:0003676, GO:0046872
gene16226	ribonucleoside-diphosphate reductase subunit m2	K10808	GO:0016491, GO:0009186, GO:0055114
gene16262	serine threonine-protein phosphatase 4 catalytic subunit	K15423	GO:0016787
gene16349	mitochondrial folate transporter carrier	K15115	GO:0055085
gene16350	mitochondrial folate transporter carrier	K15115	GO:0055085
gene16383	mfs-type transporter slc18b1-like	Unknown	GO:0016021, GO:0055085
gene16390	cytochrome p450 4c3	K15001	GO:0005506, GO:0016705, GO:0020037, GO:0055114
gene16484	hyaluronan mediated motility receptor	K06267	NA
gene16527	glutathione s-transferase	K00799	GO:0004364, GO:0005515, GO:0006749, GO:0006803
gene16570	rec8-like protein copy a	K13054	GO:0000228
gene16612	e3 ubiquitin-protein ligase uhrf1-like	K10638	GO:0042393
gene16635	hypothetical protein DAPPUDRAFT_312313	K01371	GO:0004222, GO:0008234, GO:0008270, GO:0006508
gene16658	ring finger and transmembrane domain-containing protein 2	Unknown	GO:0005515, GO:0008270
gene16774	alpha-endosulfine	Unknown	NA
gene16790	cd82 antigen-like isoform x2	K17351	GO:0016021
gene16826	hypothetical protein DAPPUDRAFT_330178	K10352	NA
gene16828	transmembrane channel-like protein 3	K21988	GO:0016021
gene16936	hypothetical protein DAPPUDRAFT_223049	Unknown	NA
gene16951	Unknown	Unknown	NA
gene16961	Unknown	Unknown	NA
gene17020	hypothetical protein DAPPUDRAFT_307010	K12472	NA
gene17042	hypothetical protein DAPPUDRAFT_330175	K09228	NA
gene17127	e3 ubiquitin-protein ligase ubr7	K11979	GO:0008270
gene17199	hypothetical protein DAPPUDRAFT_300305	Unknown	GO:0016021, GO:0006810
gene17200	hypothetical protein DAPPUDRAFT_300305	Unknown	GO:0016021, GO:0006810
gene17234	hypothetical protein DAPPUDRAFT_326941	Unknown	GO:0005525
gene17302	cell recognition protein caspr4 isoform 5	K10790	GO:0005581, GO:0003676, GO:0005201, GO:0005578
gene17312	hypothetical protein DAPPUDRAFT_312582	K18405	NA
gene17336	hypothetical protein DAPPUDRAFT_107012	Unknown	NA
gene17395	hypothetical protein DAPPUDRAFT_221468	Unknown	NA
gene17494	zinc finger protein 410	K09228	GO:0003676, GO:0046872
gene17542	rho gtpase-activating protein 20	K20641	GO:0007165
gene17565	hypothetical protein DAPPUDRAFT_305291	Unknown	NA
gene17630	hypothetical protein DAPPUDRAFT_199244	K08868	GO:0004674, GO:0005524, GO:0006468, GO:0009069
gene17658	Unknown	K13098	NA
gene17661	hypothetical protein DAPPUDRAFT_234550	K17045	NA
gene17724	hypothetical protein DAPPUDRAFT_234292	Unknown	NA
gene17832	meiosis-specific apc c activator protein ama1	K03363	GO:0005515
gene17838	Unknown	Unknown	NA
gene17916	caprin homolog	Unknown	NA
gene17950	Unknown	Unknown	NA
gene18003	2-domain hemoglobin	Unknown	GO:0019825, GO:0020037
gene18079	hypothetical protein DAPPUDRAFT_110469	Unknown	NA
gene18281	cuticle protein3a	Unknown	NA
gene18363	hypothetical protein DAPPUDRAFT_327020	Unknown	GO:0042302
gene18408	Unknown	Unknown	NA
