## Supplementary material for "The transcriptomic signature of obligate parthenogenesis": Supplementary File 2-original-OD-genes.txt

geneID	name	KO-number	GO
gene60	hypothetical protein DAPPUDRAFT_314427	K04079	NA
gene123	feline leukemia virus subgroup c receptor-related protein 2	K08220	GO:0016021, GO:0055085
gene296	hypothetical protein DAPPUDRAFT_317626	Unknown	NA
gene379	agap007679-pa-like protein	Unknown	NA
gene393	pancreatic lipase-related protein 2-like	K14074	GO:0052689
gene453	alpha beta hydrolase domain-containing protein 14a isoform x3	K13706	NA
gene471	cytochrome p450	K14937	GO:0005506, GO:0016705, GO:0020037, GO:0055114
gene522	3-hydroxyanthranilate -dioxygenase	K00452	GO:0000334, GO:0005506, GO:0055114, GO:0006568
gene525	hypothetical protein DAPPUDRAFT_302457	K14464	GO:0016020, GO:0008417, GO:0006486
gene558	hypothetical protein DAPPUDRAFT_266923	K14464	GO:0016020, GO:0008417, GO:0006486
gene598	1-phosphatidylinositol -bisphosphate phosphodiesterase gamma-1 isoform x1	K01116	GO:0004435, GO:0005509, GO:0005515, GO:0035556, GO:0007242, GO:0009395, GO:0046339
gene625	hypothetical protein DAPPUDRAFT_325719	K07114	NA
gene651	matrix metalloproteinase 1	Unknown	GO:0008233
gene660	hypothetical protein DAPPUDRAFT_308008	Unknown	NA
gene662	adipocyte complement related protein of 30 kda	K07763	GO:0031012, GO:0004222, GO:0005515, GO:0008270, GO:0006508
gene664	matrix metalloproteinase 1	K07763	GO:0031012, GO:0004222, GO:0005515, GO:0008270, GO:0006508
gene672	hypothetical protein DAPPUDRAFT_308010	K08467	NA
gene680	hypothetical protein DAPPUDRAFT_325651	Unknown	NA
gene682	hypothetical protein DAPPUDRAFT_110156	Unknown	NA
gene685	hypothetical protein DAPPUDRAFT_325652	Unknown	NA
gene687	hypothetical protein DAPPUDRAFT_325654	Unknown	NA
gene701	hypothetical protein DAPPUDRAFT_307999	Unknown	NA
gene719	wsc domain-containing protein 1	Unknown	GO:0008146, GO:0008152
gene724	hypothetical protein DAPPUDRAFT_220681	Unknown	GO:0042302
gene728	hypothetical protein DAPPUDRAFT_220682	Unknown	GO:0042302
gene731	hypothetical protein DAPPUDRAFT_266635	Unknown	NA
gene733	hypothetical protein DAPPUDRAFT_266634	Unknown	NA
gene734	hypothetical protein DAPPUDRAFT_305119	Unknown	NA
gene769	hypothetical protein DAPPUDRAFT_220720	Unknown	NA
gene770	zinc transporter slc39a7 precursor	K14713	GO:0016020, GO:0046873, GO:0030001, GO:0055085
gene784	hypothetical protein DAPPUDRAFT_95317	Unknown	NA
gene785	hypothetical protein DAPPUDRAFT_220721	Unknown	NA
gene798	hypothetical protein DAPPUDRAFT_95307	Unknown	NA
gene799	hypothetical protein DAPPUDRAFT_220716	Unknown	NA
gene801	hypothetical protein DAPPUDRAFT_95309	Unknown	NA
gene803	hypothetical protein DAPPUDRAFT_95314	Unknown	NA
gene804	hypothetical protein DAPPUDRAFT_310726	Unknown	NA
gene848	mitochondrial-like	K00605	GO:0004047, GO:0005515, GO:0006546, GO:0006563, GO:0006566
gene930	hypothetical protein DAPPUDRAFT_313309	Unknown	NA
gene1028	probable allantoicase	K01477	GO:0004037, GO:0000256, GO:0006144
gene1042	beta- -like isoform x1	K10260	GO:0005515
gene1111	hypothetical protein DAPPUDRAFT_317340	K02633	NA
gene1155	hypothetical protein DAPPUDRAFT_101194	Unknown	NA
gene1187	hypothetical protein DAPPUDRAFT_240843	Unknown	NA
gene1198	myotubularin-related protein 2	K18081	GO:0004438, GO:0004725, GO:0052629, GO:0046856, GO:0006470, GO:0006570
gene1260	hypothetical protein DAPPUDRAFT_223696	Unknown	NA
gene1268	bifunctional atp-dependent dihydroxyacetone kinase fad-amp lyase -like	K00863	GO:0004371, GO:0006071, GO:0046486
gene1269	aldehyde dehydrogenase	K00139	GO:0016620, GO:0055114
gene1272	hypothetical protein DAPPUDRAFT_223696	Unknown	NA
gene1290	btb poz domain-containing protein kctd15-like isoform x2	K21754	GO:0005515, GO:0051260
gene1291	class c metabotropic glutamate-like g-protein coupled receptor	Unknown	GO:0016021, GO:0004930, GO:0007186
gene1302	hypothetical protein DAPPUDRAFT_240971	Unknown	NA
gene1335	collagen alpha-1 partial	K19721	NA
gene1347	hypothetical protein DAPPUDRAFT_48653, partial	K00753	GO:0016020, GO:0008417, GO:0006486
gene1358	blood vessel epicardial substance isoform x1	K21108	GO:0016020
gene1377	hypothetical protein DAPPUDRAFT_302400	K14464	GO:0016020, GO:0008417, GO:0006486
gene1379	wsc domain-containing protein 1	Unknown	GO:0008146, GO:0008152
gene1382	hypothetical protein DAPPUDRAFT_316572	K07635	GO:0016021, GO:0032580, GO:0008417, GO:0006486, GO:0036065
gene1390	hypothetical protein DAPPUDRAFT_316573	Unknown	NA
gene1392	beta- -n-acetylgalactosaminyltransferase bre-4-like	K07969	GO:0016757, GO:0005975
gene1393	beta- -n-acetylgalactosaminyltransferase bre-4	K07966	GO:0016757, GO:0005975
gene1421	2-amino-3-carboxymuconate-6-semialdehyde decarboxylase	K03392	GO:0016787
gene1431	hypothetical protein DAPPUDRAFT_96721	K20191	NA
gene1439	cytochrome p450	K15001	GO:0005506, GO:0016705, GO:0020037, GO:0055114
gene1447	probable chitinase 3	K01183	GO:0005576, GO:0004568, GO:0008061, GO:0005975, GO:0006032, GO:0016998
gene1449	protein enhancer of sevenless 2b	K04364	GO:0005515
gene1474	polypeptide n-acetylgalactosaminyltransferase 1	K00710	GO:0000139, GO:0016021, GO:0016757, GO:0030246, GO:0046872, GO:0006486
gene1622	hypothetical protein DAPPUDRAFT_332338	Unknown	NA
gene1630	hypothetical protein DAPPUDRAFT_229462	Unknown	NA
gene1657	hypothetical protein DAPPUDRAFT_319130	K09113	NA
gene1661	hypothetical protein DAPPUDRAFT_103920	Unknown	NA
gene1662	hypothetical protein DAPPUDRAFT_103921	Unknown	NA
gene1668	transmembrane protein 98	Unknown	NA
gene1670	filamentous hemagglutinin	Unknown	NA
gene1681	Unknown	Unknown	NA
gene1682	adiponectin receptor protein	K07297	GO:0016021
gene1762	molybdenum cofactor biosynthesis protein 1	K20967	GO:0019008, GO:0003824, GO:0046872, GO:0051539, GO:0006777
gene1791	microsomal triglyceride transfer protein large subunit	K14463	GO:0005319, GO:0006869
gene1804	g-protein coupled receptor mth2	K04599	GO:0016021, GO:0004930, GO:0007186
gene1815	serine protease inhibitor dipetalogastin precursor	K06254	GO:0005515
gene1865	caspase-3 isoform x1	K04397	GO:0004197, GO:0006508, GO:0006915
gene1901	60s ribosomal protein l17	K02880	GO:0015934, GO:0003735, GO:0006412, GO:0042254
gene1948	grb2-related adapter protein	Unknown	GO:0005515
gene2000	minor histocompatibility antigen h13	K09595	GO:0016021, GO:0004190
gene2017	hypothetical protein DAPPUDRAFT_303871	K08852	GO:0004672, GO:0005524, GO:0006468
gene2054	protein cueball	Unknown	GO:0005515
gene2061	beta- -mannosyl-glycoprotein 4-beta-n-acetylglucosaminyltransferase-like isoform x2	K00737	GO:0016020, GO:0003830, GO:0006487
gene2122	gtp-binding protein 128up	Unknown	GO:0005525
gene2140	aliphatic nitrilase	Unknown	GO:0019028, GO:0016810, GO:0006807
gene2185	cyclic amp response element-binding protein a	K09048	GO:0003700, GO:0043565, GO:0006355, GO:0005667, GO:0045449
gene2203	carbohydrate sulfotransferase 5-like	Unknown	GO:0008146
gene2222	transient receptor potential cation channel protein painless	Unknown	GO:0016020, GO:0005216, GO:0005515, GO:0006811, GO:0055085
gene2230	hypothetical protein DAPPUDRAFT_223104	Unknown	NA
gene2234	hypothetical protein DAPPUDRAFT_315119	Unknown	NA
gene2247	hypothetical protein DAPPUDRAFT_99924	Unknown	NA
gene2273	isoform d	K01047	GO:0004623, GO:0005509, GO:0016042, GO:0009395
gene2301	cytochrome p450 cyp15a1	K14937	GO:0005506, GO:0016705, GO:0020037, GO:0055114
gene2314	alcohol dehydrogenase class-3	K00121	GO:0008270, GO:0016491, GO:0055114
gene2335	glycoprotein-n-acetylgalactosamine 3-beta-galactosyltransferase 1	K00731	GO:0016020, GO:0016757
gene2361	hypothetical protein DAPPUDRAFT_100070	K21270	GO:0016614, GO:0050660, GO:0055114
gene2390	decaprenyl-diphosphate synthase subunit 1	K12504	GO:0008299
gene2480	proton-coupled folate transporter	K20840	GO:0016021, GO:0055085
gene2495	epidermal growth factor receptor isoform x1	K04361	GO:0016020, GO:0004714, GO:0005524, GO:0006468, GO:0007169
gene2511	hypothetical protein DAPPUDRAFT_305383	Unknown	NA
gene2547	alpha-n-acetylglucosaminidase	K01205	NA
gene2562	beta- -glucan-binding protein precursor	Unknown	GO:0005319, GO:0006869
gene2567	transmembrane and tetratricopeptide repeat containing 2	Unknown	GO:0005515
gene2623	solute carrier family 26 member 10-like isoform x1	K14453	GO:0016021, GO:0008271, GO:0008272, GO:0055085
gene2678	hypothetical protein DAPPUDRAFT_311385, partial	K07427	GO:0005506, GO:0016705, GO:0020037, GO:0055114
gene2687	chitin binding peritrophin-	Unknown	GO:0005576, GO:0008061, GO:0006030
gene2693	mucin related isoform b	Unknown	GO:0005576, GO:0008061, GO:0006030
gene2814	cadherin-23	Unknown	GO:0005886, GO:0005509, GO:0007156
gene2842	hypothetical protein DAPPUDRAFT_244841	Unknown	NA
gene2860	zygote-specific protein	Unknown	NA
gene2902	c1qdc1 protein	K19479	GO:0005515
gene2940	c1qdc1 protein	K19479	GO:0005515
gene2957	extensin-like repeat protein	K15047	GO:0016798
gene2965	hypothetical protein DAPPUDRAFT_25363, partial	K14464	GO:0016020, GO:0008417, GO:0006486
gene2977	hypothetical protein DAPPUDRAFT_309254	K15001	GO:0005506, GO:0016705, GO:0020037, GO:0055114
gene3007	apolipoprotein d	K03098	NA
gene3010	hypothetical protein DAPPUDRAFT_306288	Unknown	NA
gene3052	t-cell ecto-adp-ribosyltransferase 2- partial	Unknown	GO:0003956, GO:0006471
gene3057	protein trachealess	K09098	GO:0006355
gene3146	hypothetical protein DAPPUDRAFT_326067	K11579	NA
gene3150	hypothetical protein DAPPUDRAFT_326073	Unknown	NA
gene3152	hypothetical protein DAPPUDRAFT_254242	Unknown	NA
gene3154	cleavage stimulation factor subunit 2-like	K14407	GO:0000166, GO:0003676
gene3230	Unknown	K01592	NA
gene3231	hypothetical protein DAPPUDRAFT_301467	Unknown	NA
gene3236	hypothetical protein DAPPUDRAFT_229768	Unknown	NA
gene3251	peptidyl-prolyl cis-trans	K09565	GO:0003755, GO:0000413, GO:0006457
gene3274	angiotensin-converting enzyme-like	K10454	GO:0016020, GO:0008237, GO:0008241, GO:0006508
gene3345	hypothetical protein DAPPUDRAFT_304003	Unknown	NA
gene3413	thioredoxin domain-containing	Unknown	GO:0045454
gene3429	ferric-chelate reductase 1 homolog	Unknown	GO:0016021
gene3437	hypothetical protein DAPPUDRAFT_304122	Unknown	GO:0042600, GO:0004601, GO:0020037, GO:0006979, GO:0055114, GO:0006804
gene3484	papilin isoform x3	Unknown	GO:0016020, GO:0005509, GO:0007156
gene3510	integrin alpha-ps2-like	K06584	GO:0008305, GO:0007155
gene3560	hypothetical protein DAPPUDRAFT_326443	K14616	GO:0005515
gene3561	hypothetical protein DAPPUDRAFT_326443	K14616	GO:0005515
gene3580	matrix metalloproteinase 1	Unknown	GO:0016787
gene3586	n-acetylgalactosaminyltransferase 6-like	K00710	GO:0000139, GO:0016021, GO:0016757, GO:0030246, GO:0046872, GO:0006486
gene3620	mitochondrial coenzyme a transporter slc25a42	K15085	GO:0005743, GO:0055085
gene3623	type alpha 1 precursor-like protein	Unknown	NA
gene3638	hypothetical protein DAPPUDRAFT_228384	K04676	NA
gene3705	angiotensin-converting enzyme-like	K01283	GO:0016020, GO:0008237, GO:0008241, GO:0006508
gene3708	gdp-fucose transporter 1 isoform x1	K15279	GO:0016021, GO:0015297, GO:0098656
gene3714	hypothetical protein DAPPUDRAFT_106548	Unknown	NA
gene3746	molybdate-anion transporter-like	Unknown	GO:0016021, GO:0015098, GO:0015689
gene3775	hypothetical protein DAPPUDRAFT_333981	K04612	NA
gene3867	hypothetical protein DAPPUDRAFT_313997	Unknown	NA
gene3984	tyrosine phosphatase-like ptpla	K10703	NA
gene4058	hypothetical protein DAPPUDRAFT_232527	K08117	GO:0004867, GO:0004869
gene4098	probable peroxisomal acyl-coenzyme a oxidase 1	K00232	GO:0005777, GO:0003995, GO:0003997, GO:0050660, GO:0006635, GO:0006118, GO:0006637
gene4167	alkaline phosphatase	K01077	GO:0016791, GO:0008152
gene4175	hypothetical protein DAPPUDRAFT_319952	K16775	NA
gene4180	peroxisomal biogenesis factor 19	K13337	GO:0005777
gene4214	coatomer subunit delta	K20471	GO:0030126, GO:0006890
gene4218	porphobilinogen deaminase	K01749	GO:0004418, GO:0018160, GO:0033014, GO:0015994
gene4226	innexin inx1	K22037	GO:0005921
gene4239	hypothetical protein DAPPUDRAFT_310827	Unknown	NA
gene4284	hypothetical protein DAPPUDRAFT_220751	Unknown	NA
gene4298	Unknown	K12818	NA
gene4315	bsd domain-containing protein 1	Unknown	NA
gene4326	Unknown	Unknown	NA
gene4365	tetratricopeptide repeat protein 21b	K19673	GO:0005515
gene4372	signal peptide peptidase-like 2b isoform x1	K09597	GO:0016021, GO:0004190
gene4391	hypothetical protein DAPPUDRAFT_118041	Unknown	NA
gene4392	hypothetical protein DAPPUDRAFT_304524	Unknown	NA
gene4405	t-cell activation mitochondrial isoform x2	Unknown	NA
gene4415	wsc domain-containing protein partial	Unknown	GO:0008146
gene4442	deoxyribonuclease tatdn1	K03424	GO:0016888, GO:0006308
gene4496	death-associated protein 1	Unknown	NA
gene4538	elongation factor 1-beta	K03232	GO:0005853, GO:0003746, GO:0005840, GO:0006448
gene4590	hypothetical protein DAPPUDRAFT_314997	Unknown	NA
gene4606	cell surface glycoprotein 1-like	Unknown	NA
gene4687	sulfhydryl oxidase 1-like	K10758	GO:0016972, GO:0045454, GO:0055114
gene4690	hypothetical protein DAPPUDRAFT_61832, partial	K14464	GO:0016020, GO:0008417, GO:0006486
gene4691	hypothetical protein DAPPUDRAFT_328684	K14464	GO:0016020, GO:0008417, GO:0006486
gene4704	hypothetical protein DAPPUDRAFT_328682	K13114	NA
gene4719	signal recognition particle subunit srp68	K03107	GO:0005786, GO:0005047, GO:0008312, GO:0030942, GO:0006614
gene4725	heat shock 70 kda protein cognate 3	K09490	GO:0004655, GO:0005524, GO:0046872, GO:0006779, GO:0015994
gene4750	vesicle-trafficking protein sec22b-b	K08517	GO:0016021, GO:0016192
gene4786	alkyldihydroxyacetonephosphate peroxisomal isoform x1	K00803	GO:0008609, GO:0016614, GO:0050660, GO:0008610, GO:0055114, GO:0046486
gene4811	reticulon-4-interacting protein mitochondrial	Unknown	GO:0008270, GO:0016491, GO:0055114
gene4823	protein ergic-53	K10080	GO:0016020
gene4831	aspartyl asparaginyl beta-hydroxylase	K00476	GO:0005515, GO:0018193
gene4844	Unknown	Unknown	NA
gene4860	Unknown	K01691	NA
gene4861	tryptophanyl-trna synthetase-like protein	K13343	GO:0005871, GO:0003777, GO:0005488, GO:0016887, GO:0007018, GO:0005874
gene4863	tryptophanyl-trna synthetase-like protein	Unknown	GO:0005871, GO:0003777, GO:0005488, GO:0016887, GO:0007018, GO:0005874
gene4901	reticulon-1-a isoform x4	K20721	GO:0005789, GO:0016021
gene4922	hypothetical protein DAPPUDRAFT_108909	Unknown	NA
gene4954	annexin b10b	K17095	GO:0005509, GO:0005544
gene4958	annexin b10-like	K17095	GO:0005509, GO:0005544
gene5019	elongation of very long chain fatty acids protein aael008004 isoform x1	Unknown	GO:0016021
gene5050	hypoxia up-regulated protein 1 isoform x2	K09486	GO:0005524
gene5069	isoform a	K17264	GO:0045454
gene5072	phosphatidylinositol transfer protein	K19625	GO:0005622, GO:0005215, GO:0006810
gene5114	Unknown	K07870	NA
gene5119	hypothetical protein DAPPUDRAFT_113210	Unknown	NA
gene5161	hypothetical protein DAPPUDRAFT_244923	K19519	GO:0005578, GO:0005615, GO:0050839, GO:0007155, GO:0030198
gene5219	c1qdc1 protein	K19479	GO:0005515
gene5280	isoform d	Unknown	NA
gene5335	sodium-independent sulfate anion transporter-like isoform x2	K14708	GO:0016021, GO:0008271, GO:0008272, GO:0055085
gene5373	hypothetical protein DAPPUDRAFT_320226	Unknown	GO:0005615, GO:0052689, GO:0008152
gene5381	ankyrin repeat protein	K10380	GO:0005515
gene5420	hypothetical protein DAPPUDRAFT_237103	Unknown	NA
gene5423	Unknown	Unknown	NA
gene5625	peroxisomal acyl-coenzyme a oxidase 3	K00232	GO:0005777, GO:0003995, GO:0003997, GO:0050660, GO:0006635, GO:0006118, GO:0006637
gene5672	hypothetical protein DAPPUDRAFT_303197	Unknown	NA
gene5711	scp-like extracellular domain containing protein 1	K19919	GO:0005576
gene5821	thiosulfate sulfurtransferase rhodanese-like domain-containing protein 3	Unknown	NA
gene5878	hypothetical protein DAPPUDRAFT_60056	K14464	GO:0016020, GO:0008417, GO:0006486
gene5889	hypothetical protein DAPPUDRAFT_227867	Unknown	NA
gene5913	cathepsin l	K01368	GO:0008234, GO:0006508
gene5914	hypothetical protein DAPPUDRAFT_227872	K01365	GO:0008234, GO:0006508
gene5952	leukocyte elastase inhibitor isoform x1	K13963	GO:0005615
gene5974	c1qdc1 protein	K18682	NA
gene6002	hypothetical protein DAPPUDRAFT_331011	Unknown	GO:0006629
gene6138	uncharacterized peptidase c1-like protein	Unknown	GO:0005044, GO:0008234, GO:0030247, GO:0006508, GO:0006955, GO:0007165
gene6169	brefeldin a-inhibited guanine nucleotide-exchange protein 1	K18442	GO:0005086, GO:0005488, GO:0043087
gene6184	eukaryotic translation initiation factor 3 subunit b	K03253	GO:0005852, GO:0000166, GO:0003743, GO:0031369, GO:0005840, GO:0006446
gene6190	solute carrier family 22 member 15-like	K08202	GO:0016021, GO:0055085
gene6192	deoxyribose-phosphate aldolase	K01619	GO:0005737, GO:0004139, GO:0009264, GO:0006098
gene6194	hypothetical protein DAPPUDRAFT_326992	Unknown	GO:0042600, GO:0004601, GO:0020037, GO:0006979, GO:0055114, GO:0006804
gene6200	dna-dependent protein kinase catalytic subunit	K06642	GO:0003677, GO:0004677, GO:0005515, GO:0005524, GO:0006303, GO:0005958, GO:0009069, GO:0016310
gene6265	carboxypeptidase m	Unknown	GO:0004181, GO:0008270, GO:0006508
gene6274	spermine oxidase	Unknown	GO:0016491, GO:0055114
gene6300	dipeptidase 1	K01273	GO:0008235, GO:0008239, GO:0016805, GO:0006508
gene6308	carbonyl reductase	K00079	GO:0016491, GO:0008152
gene6316	nuclear hormone receptor	K08701	GO:0005634, GO:0003677, GO:0003707, GO:0004887, GO:0006355, GO:0043401
gene6347	hypothetical protein DAPPUDRAFT_224373	K01988	NA
gene6370	endocuticle structural glycoprotein abd-4	Unknown	GO:0042302
gene6380	hypothetical protein DAPPUDRAFT_304698	K09877	GO:0016020, GO:0005215, GO:0006810
gene6423	signal sequence receptor beta	K13250	GO:0005783, GO:0016021
gene6510	hypothetical protein DAPPUDRAFT_227082	K13209	NA
gene6511	hypothetical protein DAPPUDRAFT_325131	Unknown	NA
gene6513	ppe family protein	Unknown	NA
gene6515	hypothetical protein DAPPUDRAFT_307635	Unknown	NA
gene6521	hypothetical protein DAPPUDRAFT_307667	Unknown	NA
gene6525	neurobeachin-like isoform x1	Unknown	NA
gene6541	hypothetical protein DAPPUDRAFT_227061	K12894	NA
gene6546	translocating chain-associated membrane protein 1-like 1	K14010	GO:0016021
gene6595	low quality protein: apolipophorins	Unknown	GO:0005319, GO:0006869
gene6609	alpha-carbonic anhydrase	K01672	NA
gene6628	hypothetical protein DAPPUDRAFT_305719	Unknown	NA
gene6638	zinc metalloproteinase nas-4	Unknown	GO:0004222, GO:0008270, GO:0006508
gene6705	alpha-carbonic anhydrase	Unknown	GO:0004089, GO:0008270, GO:0006730, GO:0006807
gene6716	endocuticle structural glycoprotein bd-3	Unknown	GO:0042302
gene6749	angiotensin-converting enzyme	K01283	GO:0016020, GO:0008237, GO:0008241, GO:0006508
gene6760	proclotting enzyme	Unknown	GO:0004252, GO:0006508
gene6769	xaa-pro aminopeptidase 1	K01262	GO:0016787
gene6800	choline-phosphate cytidylyltransferase a-like	K00968	GO:0003824, GO:0009058
gene6883	eukaryotic translation initiation factor 3 subunit a	K03254	GO:0005852, GO:0005515
gene6936	Unknown	Unknown	NA
gene6938	probable atp-dependent rna helicase ddx46 isoform x2	K12811	GO:0003676, GO:0005524
gene6940	Unknown	K20994	NA
gene6942	Unknown	K16681	NA
gene6949	cystathionine beta-synthase isoform x3	K01697	GO:0005737, GO:0004122, GO:0006535, GO:0019343, GO:0006544, GO:0006555, GO:0006566
gene7101	xaa-pro aminopeptidase 1	K01262	GO:0016787
gene7125	signal recognition particle 54 kda protein	K03106	GO:0048500, GO:0003924, GO:0005525, GO:0008312, GO:0006614
gene7139	hexokinase-2-like	K00844	GO:0004396, GO:0005524, GO:0005536, GO:0001678, GO:0006096, GO:0046835, GO:0005982, GO:0005985, GO:0006000, GO:0006012, GO:0006013, GO:0006040, GO:0006094, GO:0019872
gene7207	peritrophic membrane chitin binding protein	Unknown	GO:0016810, GO:0005975, GO:0006807
gene7218	contactin associated protein 1	K07380	GO:0005515
gene7223	mitochondrial-like isoform x1	K01466	GO:0004038, GO:0008270, GO:0050897, GO:0000256, GO:0006144
gene7224	translationally-controlled tumor protein homolog	Unknown	GO:0005737
gene7235	transmembrane 9 superfamily member 2 isoform x2	K17086	GO:0016021
gene7281	hypothetical protein DAPPUDRAFT_309638	Unknown	NA
gene7304	chitooligosaccharidolytic beta-n-acetylglucosaminidase	K12373	GO:0004563, GO:0005975, GO:0001575, GO:0006027, GO:0006040
gene7322	aminopeptidase n	K11140	GO:0008237, GO:0008270, GO:0006508
gene7336	guanylate cyclase 32e-like isoform x1	Unknown	GO:0004672, GO:0005524, GO:0016849, GO:0006468, GO:0009190, GO:0035556
gene7358	thioredoxin-related transmembrane protein 1-like	Unknown	GO:0045454
gene7360	methionine synthase isoform x4	K00548	GO:0005622, GO:0008270, GO:0008705, GO:0008898, GO:0031419, GO:0009086, GO:0042558
gene7366	beta- -mannosyl-glycoprotein 4-beta-n-acetylglucosaminyltransferase isoform x1	K00737	GO:0016020, GO:0003830, GO:0006487
gene7450	Unknown	Unknown	NA
gene7458	glucose-6-phosphate translocase isoform x2	K08171	GO:0016021, GO:0005215, GO:0055085
gene7472	metalloendopeptidase mitochondrial	Unknown	GO:0004222, GO:0006508
gene7516	vertebrate c1q and tumor necrosis factor-related protein	K18744	GO:0005515
gene7586	protein archease-like	Unknown	NA
gene7670	small integral membrane protein 14	Unknown	NA
gene7690	uroporphyrinogen decarboxylase	K01599	GO:0004853, GO:0006779, GO:0015994
gene7745	hypothetical protein DAPPUDRAFT_313163	Unknown	GO:0005887, GO:0004930, GO:0042277, GO:0007186, GO:0032870, GO:1901652
gene7812	aldehyde dehydrogenase	K00128	GO:0016620, GO:0055114
gene7818	tudor pwwp mbt superfamily protein isoform 1	Unknown	NA
gene7896	prolow-density lipoprotein receptor-related protein 1	K04550	GO:0005509, GO:0005515, GO:0015248, GO:0015918, GO:0042303
gene7908	protein mon2 homolog isoform x1	Unknown	GO:0015031
gene7949	hypothetical protein DAPPUDRAFT_236024	Unknown	NA
gene8153	hypothetical protein DAPPUDRAFT_311023	Unknown	NA
gene8164	hypothetical protein DAPPUDRAFT_319378	K14464	GO:0016020, GO:0008417, GO:0006486
gene8255	type iv secretion protein partial	Unknown	NA
gene8259	otopetrin-3-like isoform x2	Unknown	NA
gene8262	bifunctional glutamate proline--trna ligase isoform x2	K14163	GO:0004818, GO:0004827, GO:0005524, GO:0006424, GO:0006433, GO:0009332, GO:0015994
gene8271	oxygen-dependent coproporphyrinogen-iii oxidase	K00228	GO:0004109, GO:0006779, GO:0055114, GO:0015994
gene8319	cre-nas-13 protein	K08076	GO:0004222, GO:0008270, GO:0006508
gene8334	hypothetical protein DAPPUDRAFT_305875	Unknown	NA
gene8518	peptidylglycine alpha-amidating isoform cra_d	K18200	GO:0016020, GO:0004504, GO:0005507, GO:0005515, GO:0006518, GO:0055114
gene8560	c1q and tumor necrosis factor-related protein 3 isoform b	K10357	NA
gene8566	3-methyl-2-oxobutanoate dehydrogenase	K00905	GO:0005947, GO:0004674, GO:0005515, GO:0005524, GO:0006468, GO:0009083, GO:0009069
gene8612	ankyrin repeat protein	K10380	GO:0005515
gene8625	signal peptidase complex subunit 2	K12947	GO:0005787, GO:0016021, GO:0008233, GO:0006465
gene8627	serine threonine-protein kinase dclk1 isoform x2	K08805	GO:0004672, GO:0005524, GO:0006468, GO:0035556
gene8639	acyl- synthetase family member mitochondrial-like	K00666	GO:0003824, GO:0008152
gene8653	hypothetical protein DAPPUDRAFT_302638	K22197	NA
gene8661	hypothetical protein DAPPUDRAFT_316927	K15690	GO:0005515, GO:0008270
gene8689	hypothetical protein DAPPUDRAFT_302560	Unknown	NA
gene8692	c1q and tumor necrosis factor-related protein 2	K11500	GO:0004222, GO:0008270, GO:0006508
gene8698	complement component q subcomponent-like 4	K16481	GO:0005515
gene8713	hypothetical protein DAPPUDRAFT_241514	K01988	GO:0016020, GO:0005215, GO:0055085
gene8749	c1q and tumor necrosis factor-related protein 3 isoform b isoform 2	Unknown	GO:0005515
gene8773	hypothetical protein DAPPUDRAFT_302549	Unknown	NA
gene8856	aminopeptidase n	K11140	GO:0008237, GO:0008270, GO:0006508
gene8887	hypothetical protein DAPPUDRAFT_302196	Unknown	GO:0008237, GO:0008270, GO:0006508
gene8898	hypothetical protein DAPPUDRAFT_331396	Unknown	NA
gene8912	hypothetical protein DAPPUDRAFT_331394	Unknown	NA
gene8917	hypothetical protein DAPPUDRAFT_331396	Unknown	GO:0008237, GO:0008270, GO:0006508
gene8998	clavesin-2	Unknown	GO:0005768, GO:0005802, GO:0030136, GO:0005215, GO:0080025, GO:0006810, GO:0007040
gene9012	lix1-like protein	K16673	GO:0005737, GO:0006914, GO:0097352
gene9014	non-specific lipid-transfer protein	K08764	GO:0016747, GO:0008152
gene9062	long-chain-fatty-acid-- ligase 4 isoform x2	K01897	GO:0003824, GO:0008152
gene9098	c1q and tumor necrosis factor-related protein 3 isoform b	K18744	GO:0005515
gene9124	probable peroxisomal acyl-coenzyme a oxidase 1	K00232	GO:0005777, GO:0003995, GO:0003997, GO:0050660, GO:0006635, GO:0006118, GO:0006637
gene9167	adenosylhomocysteinase	K01251	GO:0004013, GO:0006730, GO:0006555
gene9183	fatty-acid amide hydrolase 1-like	K15528	GO:0016884
gene9236	udp-glycosyltransferase 208b2	Unknown	GO:0016758, GO:0008152
gene9311	cuticlin- partial	Unknown	NA
gene9312	aael013149- partial	Unknown	NA
gene9436	dehydrogenase reductase sdr family member 4	K11147	GO:0016491, GO:0008152
gene9451	agap009450-pa-like protein	Unknown	NA
gene9471	protein n-terminal asparagine amidohydrolase	K14662	GO:0008418, GO:0006528
gene9483	sodium calcium exchanger 3-like isoform x1	K05849	GO:0016021, GO:0005432, GO:0006816, GO:0007154, GO:0055085
gene9498	cdk5 regulatory subunit-associated protein 3	Unknown	GO:0012505, GO:0000079, GO:0007346
gene9518	homeotic protein sex combs reduced	K09311	GO:0043565, GO:0006355
gene9524	cd9 antigen	K17352	GO:0016021
gene9600	hypothetical protein DAPPUDRAFT_314986	Unknown	NA
gene9666	discoidin domain-containing receptor 2-like	Unknown	GO:0016020, GO:0004714, GO:0005524, GO:0007169, GO:0018108
gene9702	transmembrane protein 115	Unknown	GO:0016021, GO:0006890
gene9721	eukaryotic translation initiation factor 3 subunit i	K03246	GO:0005852, GO:0003743, GO:0005515, GO:0005840, GO:0006446
gene9746	alpha-mannosidase 2c1	K01191	GO:0004559, GO:0008270, GO:0030246, GO:0006013
gene9807	hypothetical protein DAPPUDRAFT_309096	Unknown	NA
gene9815	hypothetical protein DAPPUDRAFT_98434	K16501	NA
gene9912	protein disulfide-isomerase a4	K09582	GO:0005783, GO:0016853, GO:0045454
gene9959	prolyl 4-hydroxylase subunit alpha-2	K00472	GO:0005783, GO:0004656, GO:0005506, GO:0005515, GO:0016702, GO:0031418, GO:0055114, GO:0006525, GO:0006560, GO:0018401
gene9960	prolyl 4-hydroxylase subunit alpha-2	K00472	GO:0005783, GO:0004656, GO:0005506, GO:0005515, GO:0016702, GO:0031418, GO:0055114, GO:0006525, GO:0006560, GO:0018401
gene9973	prolyl 4-hydroxylase subunit alpha-2	K00472	GO:0005783, GO:0004656, GO:0005506, GO:0005515, GO:0016702, GO:0031418, GO:0055114, GO:0006525, GO:0006560, GO:0018401
gene9975	hypothetical protein DAPPUDRAFT_237405	Unknown	NA
gene10045	tricarboxylate transport mitochondrial	K15100	GO:0005811, GO:0016006, GO:0016021, GO:0031966, GO:0005371, GO:0006843, GO:0055085
gene10071	kinesin-like kif3b	K20196	GO:0005871, GO:0003777, GO:0005524, GO:0008017, GO:0007018, GO:0005874, GO:0045298
gene10081	bleomycin hydrolase	K01372	GO:0004197, GO:0006508
gene10099	aldehyde dehydrogenase family 8 member a1 isoform x1	Unknown	GO:0016620, GO:0055114
gene10111	carboxypeptidase d-like	K07752	GO:0004181, GO:0008270, GO:0006508
gene10124	hypothetical protein DAPPUDRAFT_300930	K04257	NA
gene10128	hypothetical protein DAPPUDRAFT_93396	Unknown	GO:0008146
gene10173	ankyrin repeat and btb poz domain-containing protein btbd11 isoform x1	K10521	GO:0046982
gene10198	gdp-fucose protein o-fucosyltransferase 1	K03691	GO:0016740
gene10357	epidermal retinol dehydrogenase 2	K15734	GO:0016491, GO:0008152
gene10381	phosphoethanolamine methyltransferase	K05929	GO:0008168, GO:0008152
gene10400	headcase protein isoform x1	Unknown	NA
gene10422	hypothetical protein DAPPUDRAFT_325532	Unknown	NA
gene10484	hypothetical protein DAPPUDRAFT_318107	K05185	NA
gene10499	major facilitator superfamily domain-containing protein 10	Unknown	GO:0016021, GO:0005215, GO:0055085
gene10527	aldehyde dimeric nadp-preferring isoform x1	K00129	GO:0004030, GO:0006081, GO:0055114, GO:0006094, GO:0006096, GO:0006547, GO:0006558, GO:0006570
gene10550	low-density lipoprotein	Unknown	GO:0005515
gene10585	vertebrate c1q and tumor necrosis factor-related protein	K19479	GO:0005515
gene10674	protein aubergine-like	K02156	GO:0003676, GO:0005515
gene10775	probable phenylalanine--trna ligase alpha subunit	K01889	GO:0000049, GO:0004826, GO:0005524, GO:0006432, GO:0000162, GO:0006571, GO:0009094, GO:0009328
gene10888	hypothetical protein DAPPUDRAFT_222068	Unknown	NA
gene10985	insulin igf relaxin-like peptide 1	K21998	GO:0005576, GO:0005179, GO:0007165
gene11006	krueppel homolog 1-like	Unknown	GO:0003676, GO:0046872
gene11073	hypothetical protein DAPPUDRAFT_250307	Unknown	NA
gene11103	conserved oligomeric golgi complex subunit 4	K20291	GO:0005783, GO:0048193
gene11158	hypothetical protein DAPPUDRAFT_97253	Unknown	NA
gene11160	hypothetical protein DAPPUDRAFT_320669	K15700	NA
gene11181	Unknown	Unknown	NA
gene11273	protein disulfide-isomerase	K09580	GO:0005783, GO:0016853, GO:0045454
gene11274	fumarylacetoacetase isoform x4	K01555	GO:0004334, GO:0006570, GO:0042207
gene11303	vigilin	Unknown	GO:0003723
gene11386	histone-lysine n-methyltransferase setd1b	Unknown	NA
gene11395	hypothetical protein DAPPUDRAFT_236902	Unknown	NA
gene11396	hypothetical protein DAPPUDRAFT_308431	Unknown	NA
gene11407	hypothetical protein DAPPUDRAFT_313262	Unknown	NA
gene11416	protein grainyhead isoform x1	K09275	NA
gene11494	Unknown	Unknown	NA
gene11510	isoform a	K06238	GO:0004867
gene11515	hypothetical protein DAPPUDRAFT_317995	K22023	NA
gene11533	hypothetical protein DAPPUDRAFT_303721	Unknown	NA
gene11534	tpa: cuticle protein	Unknown	GO:0042302
gene11547	cuticle protein 6	Unknown	GO:0042302
gene11576	c1q-like adipose specific protein	K18744	GO:0005515
gene11592	isoform a	Unknown	NA
gene11608	hypothetical protein DAPPUDRAFT_236108	K09634	GO:0004252, GO:0042302, GO:0006508
gene11621	hypothetical protein DAPPUDRAFT_236105	K01314	GO:0004252, GO:0042302, GO:0006508
gene11634	hypothetical protein DAPPUDRAFT_312667	K01316	GO:0004252, GO:0006508
gene11635	hypothetical protein DAPPUDRAFT_312667	K09634	GO:0004252, GO:0006508
gene11639	hypothetical protein DAPPUDRAFT_312667	K01324	GO:0004252, GO:0006508
gene11654	transforming growth factor-beta-induced protein ig-h3-like isoform x1	Unknown	GO:0005578, GO:0005615, GO:0050839, GO:0007155, GO:0030198
gene11673	hypothetical protein DAPPUDRAFT_315458	Unknown	GO:0006479
gene11826	upf0420 protein c16orf58 homolog isoform x4	Unknown	NA
gene11863	hypothetical protein DAPPUDRAFT_237265	Unknown	NA
gene11881	hypothetical protein DAPPUDRAFT_308992	K07605	NA
gene11927	neurotransmitter gated ion channel	K04804	GO:0016021, GO:0005230, GO:0006811
gene12042	potassium transporter	K00485	GO:0004499, GO:0050660, GO:0050661, GO:0055114
gene12082	abc transporter	K05657	GO:0005524, GO:0016887
gene12102	delta-aminolevulinic acid dehydratase	K01698	GO:0004655, GO:0046872, GO:0033014, GO:0015994
gene12117	fk506-binding protein 2 isoform x2	K09577	GO:0005509, GO:0006457
gene12306	abc subfamily abch	Unknown	GO:0016020, GO:0005524, GO:0016887, GO:0006810
gene12311	abc subfamily abch	Unknown	GO:0016020, GO:0005524, GO:0016887, GO:0006810
gene12330	and pleckstrin domain-containing protein 2-like	K06082	GO:0005737, GO:0005856, GO:0019898, GO:0005089, GO:0008092, GO:0016491, GO:0030151, GO:0042128, GO:0055114, GO:0043087
gene12430	hypothetical protein DAPPUDRAFT_110191	Unknown	NA
gene12519	c1q and tumor necrosis factor-related protein 3 isoform b	K20361	NA
gene12523	hypothetical protein DAPPUDRAFT_110191	Unknown	NA
gene12533	alpha-( )-fucosyltransferase c-like	K14464	GO:0016020, GO:0008417, GO:0006486
gene12550	Unknown	Unknown	NA
gene12617	protein rolling stone-like	Unknown	NA
gene12705	hypothetical protein DAPPUDRAFT_329673	Unknown	NA
gene12766	l-fucose kinase	K05305	GO:0005737, GO:0005524, GO:0016301, GO:0016773, GO:0008152
gene12850	adenosine kinase 2	K00856	GO:0004001, GO:0016773, GO:0006166, GO:0006144
gene12867	transmembrane emp24 domain-containing protein 9	K20346	GO:0016021, GO:0006810
gene12933	cuticular protein	Unknown	GO:0042302
gene12935	hypothetical protein DAPPUDRAFT_303639	Unknown	GO:0042302
gene12965	cytochrome p450 4c3	K07427	GO:0005506, GO:0016705, GO:0020037, GO:0055114
gene13139	serine protease like protein	K01324	GO:0004252, GO:0006508
gene13148	hypothetical protein DAPPUDRAFT_246577	K06850	NA
gene13155	hypothetical protein DAPPUDRAFT_305263	K09632	GO:0004252, GO:0006508
gene13231	sorbitol dehydrogenase-like	K00008	GO:0008270, GO:0016491, GO:0055114
gene13254	hypothetical protein DAPPUDRAFT_241294	Unknown	NA
gene13272	hypothetical protein DAPPUDRAFT_49291, partial	Unknown	GO:0042600, GO:0004601, GO:0020037, GO:0006979, GO:0055114, GO:0006804
gene13324	procollagen- -oxoglutarate 5-dioxygenase partial	K13647	GO:0003676, GO:0046872
gene13345	Unknown	Unknown	NA
gene13347	hypothetical protein DAPPUDRAFT_304923	K14616	NA
gene13366	lim domain only protein 3-like	Unknown	GO:0008270
gene13381	hypothetical protein DAPPUDRAFT_104014	K13881	NA
gene13443	adenosine 3 -phospho 5 -phosphosulfate transporter 1	K15276	GO:0055085
gene13503	cathepsin d	K01379	GO:0004190, GO:0006508
gene13507	low quality protein: collagen alpha-1 chain	K06236	NA
gene13539	heparan sulfate 2-o-sulfotransferase pipe-like isoform x2	Unknown	GO:0016021, GO:0008146
gene13550	protein transport protein sec61 subunit beta	K09481	GO:0005784, GO:0006886
gene13593	hypothetical protein DAPPUDRAFT_224791	K22016	NA
gene13602	hypothetical protein DAPPUDRAFT_103561	K08670	NA
gene13662	hypothetical protein DAPPUDRAFT_188210	K09638	GO:0004252, GO:0006508
gene13666	zinc finger protein	Unknown	GO:0003676, GO:0046872
gene13782	focal adhesion kinase 1	K04447	GO:0005856, GO:0005925, GO:0004713, GO:0004871, GO:0005524, GO:0006468, GO:0007172
gene13836	cg17672- partial	Unknown	NA
gene13884	hypothetical protein DAPPUDRAFT_305563	Unknown	NA
gene14000	uncharacterized serine-rich protein	Unknown	NA
gene14012	acyl- delta desaturase	K00507	GO:0016717, GO:0006629, GO:0055114
gene14258	hypothetical protein DAPPUDRAFT_316609	K04985	NA
gene14269	Unknown	K10367	NA
gene14288	endoplasmic reticulum-golgi intermediate compartment protein 1	K20365	NA
gene14334	prolyl 4-hydroxylase subunit alpha-2	K00472	GO:0005783, GO:0004656, GO:0005506, GO:0005515, GO:0016702, GO:0031418, GO:0055114, GO:0006525, GO:0006560, GO:0018401
gene14363	ninjurin-2 isoform x1	Unknown	GO:0016021, GO:0007155, GO:0042246
gene14417	cytosolic 10-formyltetrahydrofolate dehydrogenase-like	K00289	GO:0005737, GO:0008168, GO:0016155, GO:0016620, GO:0016742, GO:0006730, GO:0009058, GO:0009258, GO:0055114
gene14452	hypothetical protein DAPPUDRAFT_227638	Unknown	NA
gene14465	neuroligin- y-linked isoform x1	Unknown	GO:0005615, GO:0052689, GO:0008152
gene14471	gamma-interferon-inducible lysosomal thiol reductase precursor	K08059	NA
gene14478	beta- -galactosyltransferase 1-like isoform x1	K07819	GO:0016020, GO:0008378, GO:0006486
gene14479	major facilitator superfamily domain-containing protein partial	Unknown	NA
gene14504	translocation protein sec63 homolog	K09540	GO:0005515, GO:0008565, GO:0031204
gene14573	synaptic vesicle-associated gtp-binding	K07883	GO:0005622, GO:0016020, GO:0003924, GO:0005525, GO:0006886, GO:0006913, GO:0007264
gene14577	cystathionine beta-lyase	K01758	GO:0003824, GO:0030170
gene14578	cystathionine gamma-lyase	K01758	GO:0003824, GO:0030170
gene14583	n -dimethylarginine dimethylaminohydrolase 1	K01482	GO:0016787
gene14638	transcription initiation factor iib	K03124	GO:0008270, GO:0017025, GO:0006352, GO:0006355
gene14670	gdp-mannose dehydratase-like	K01711	GO:0008446, GO:0006000, GO:0006012, GO:0009298
gene14676	aminopeptidase n	K11140	GO:0008237, GO:0008270, GO:0006508
gene14677	peptide methionine sulfoxide reductase isoform x2	K07304	GO:0008113, GO:0006979, GO:0030091, GO:0055114, GO:0006464
gene14734	serine protease nudel	Unknown	GO:0016020, GO:0004252, GO:0005044, GO:0005515, GO:0006508, GO:0007165
gene14739	three prime repair exonuclease 1	K10790	GO:0003676
gene14838	hypothetical protein DAPPUDRAFT_322369	Unknown	NA
gene14843	c1q-like adipose specific protein	Unknown	GO:0005515
gene14966	hypothetical protein DAPPUDRAFT_223325	Unknown	NA
gene15077	glucose-6-phosphate 1-epimerase	K01792	GO:0016853, GO:0030246, GO:0005975
gene15129	hypothetical protein DAPPUDRAFT_50825, partial	Unknown	NA
gene15138	hypothetical protein DAPPUDRAFT_224483	Unknown	GO:0044765
gene15163	hypothetical protein DAPPUDRAFT_319895	Unknown	NA
gene15190	glucan -beta-glucosidase	K01210	GO:0004553, GO:0005975
gene15222	myb-like protein x	Unknown	NA
gene15260	hypothetical protein DAPPUDRAFT_309186	K09487	GO:0005524, GO:0051082, GO:0006457, GO:0006950
gene15269	glutathione s-transferase m2	K00799	NA
gene15339	haem peroxidase domain containing protein	Unknown	GO:0042600, GO:0004601, GO:0020037, GO:0006979, GO:0055114, GO:0006804
gene15350	protein o-mannosyl-transferase 2	K00728	GO:0000030, GO:0006493, GO:0000136
gene15356	tubulin polyglutamylase ttll6	K16610	GO:0006464
gene15369	aspartate--trna cytoplasmic	K01876	GO:0005737, GO:0003676, GO:0004815, GO:0005524, GO:0006422, GO:0006522, GO:0006531
gene15373	duplex-specific nuclease	Unknown	GO:0003676, GO:0016787, GO:0046872
gene15565	alanine--glyoxylate aminotransferase mitochondrial isoform x2	K00827	GO:0008483, GO:0030170
gene15589	serpin b6-like isoform x1	K13963	GO:0005615
gene15640	transport protein sec61 subunit alpha 2	K10956	GO:0016020, GO:0015031
gene15659	hypothetical protein DAPPUDRAFT_214208	Unknown	GO:0006629
gene15696	serine cytosolic isoform x1	K00600	GO:0004372, GO:0030170, GO:0006544, GO:0006563
gene15761	eukaryotic translation initiation factor 2 gamma partial	K03242	GO:0003924, GO:0005525
gene15774	lactosylceramide 4-alpha-galactosyltransferase	K01988	NA
gene15779	lactosylceramide 4-alpha-galactosyltransferase	K01988	NA
gene15792	glycoprotein-n-acetylgalactosamine 3-beta-galactosyltransferase 1	K00731	GO:0016020, GO:0016757
gene15827	neutral and basic amino acid transport protein rbat	K14210	GO:0003824, GO:0043169, GO:0005975
gene15850	cysteine proteinase cg12163	K01373	GO:0004869, GO:0008234, GO:0006508
gene15881	nucleobindin-2-like isoform x2	K20371	NA
gene15890	hypothetical protein DAPPUDRAFT_305984	Unknown	NA
gene15905	eclosion triggering hormone preprohormone	Unknown	NA
gene15908	60s ribosomal protein l7a	K02936	GO:0005840, GO:0042254
gene15925	pyridoxal-dependent decarboxylase domain-containing protein 1	Unknown	GO:0003824
gene15930	myosin heavy chain 95f isoform x2	K10358	GO:0016459, GO:0003774, GO:0005515, GO:0005524
gene15965	endoplasmic reticulum lectin 1	K14008	NA
gene16021	abhydrolase domain-containing protein 2 isoform x1	K13697	NA
gene16026	cyclic amp response element-binding protein a-like	K09048	GO:0003700, GO:0035497, GO:0043565, GO:0030968, GO:0045944, GO:0005667, GO:0045449
gene16032	hypothetical protein DAPPUDRAFT_313262	Unknown	NA
gene16133	aldose reductase-like	K00011	GO:0016491, GO:0055114
gene16148	phage tail fiber protein	Unknown	NA
gene16154	bacterial collagen	Unknown	NA
gene16257	2-domain hemoglobin protein subunit	Unknown	GO:0019825, GO:0020037
gene16261	Unknown	Unknown	NA
gene16276	c-1-tetrahydrofolate cytoplasmic	K00288	GO:0004329, GO:0004488, GO:0005524, GO:0009396, GO:0055114, GO:0046487
gene16285	delta -sterol reductase-like	Unknown	GO:0016614, GO:0050660, GO:0055114
gene16319	protein o-mannosyltransferase 1 isoform x1	K00728	GO:0000030, GO:0006493, GO:0000136
gene16330	carboxypeptidase b-like	Unknown	GO:0004181, GO:0008270, GO:0006508
gene16332	proclotting enzyme	Unknown	GO:0004252, GO:0006508
gene16333	proclotting enzyme	Unknown	GO:0004252, GO:0006508
gene16334	proclotting enzyme-like isoform x2	Unknown	GO:0004252, GO:0006508
gene16397	zinc finger protein	K17441	GO:0003676, GO:0046872
gene16405	hypothetical protein DAPPUDRAFT_220926	Unknown	NA
gene16408	hypothetical protein DAPPUDRAFT_311006	Unknown	NA
gene16412	hypothetical protein DAPPUDRAFT_95647	Unknown	NA
gene16413	hypothetical protein DAPPUDRAFT_95647	Unknown	NA
gene16417	hypothetical protein DAPPUDRAFT_304743	Unknown	NA
gene16445	hypothetical protein DAPPUDRAFT_302275	K17591	NA
gene16448	glucose-6-phosphatase 2	K01084	GO:0016020, GO:0004346, GO:0006094, GO:0016311, GO:0051156, GO:0005982, GO:0005985, GO:0006012, GO:0006096
gene16463	hypothetical protein DAPPUDRAFT_101160	Unknown	NA
gene16464	hypothetical protein DAPPUDRAFT_316320	Unknown	NA
gene16465	hypothetical protein DAPPUDRAFT_101160	Unknown	NA
gene16472	hypothetical protein DAPPUDRAFT_327204	Unknown	NA
gene16473	hypothetical protein DAPPUDRAFT_327203	Unknown	NA
gene16474	cholinephosphotransferase 1 isoform x5	K00993	GO:0016020, GO:0016780, GO:0008654
gene16476	hypothetical protein DAPPUDRAFT_327203	Unknown	NA
gene16510	c1q-like adipose specific protein	Unknown	GO:0005515
gene16516	4-aminobutyrate mitochondrial	K13524	GO:0003867, GO:0005509, GO:0030170, GO:0009448, GO:0006522, GO:0006531, GO:0019482
gene16568	thioredoxin peroxidase 1	K03386	GO:0051920, GO:0055114
gene16655	cuticle protein 7	Unknown	GO:0042302
gene16668	collagen alpha-1 chain	K19721	NA
gene16678	trypsin-like serine protease	Unknown	GO:0004252, GO:0006508
gene16715	hypothetical protein DAPPUDRAFT_105531	K01316	GO:0004252, GO:0006508
gene16729	hypothetical protein DAPPUDRAFT_213162	K01366	GO:0005576, GO:0008061, GO:0008234, GO:0006030, GO:0006508
gene16781	hypothetical protein DAPPUDRAFT_106923	Unknown	NA
gene16795	multiple inositol polyphosphate phosphatase 1-like isoform x3	K03103	GO:0003993, GO:0006771, GO:0019497
gene16905	manganese-transporting atpase 13a1	K14950	GO:0016021, GO:0000166, GO:0016887, GO:0046872, GO:0006812
gene16997	hypothetical protein DAPPUDRAFT_106953	Unknown	NA
gene17132	hypothetical protein DAPPUDRAFT_302015	Unknown	NA
gene17163	Unknown	Unknown	NA
gene17192	hypothetical protein DAPPUDRAFT_314193	Unknown	GO:0016021, GO:0006810
gene17210	hypothetical protein DAPPUDRAFT_301714	Unknown	NA
gene17233	Unknown	Unknown	NA
gene17350	hypothetical protein DAPPUDRAFT_316213	Unknown	NA
gene17356	hypothetical protein DAPPUDRAFT_316208	Unknown	NA
gene17359	hypothetical protein DAPPUDRAFT_325653	Unknown	NA
gene17389	probable chitinase 3	K01183	GO:0005576, GO:0004568, GO:0008061, GO:0005975, GO:0006032, GO:0016998
gene17394	high mobility group protein dsp1 isoform x1	K10802	GO:0005634, GO:0005700, GO:0003682, GO:0003700, GO:0004672, GO:0005524, GO:0008301, GO:0017025, GO:0043565, GO:0006338, GO:0006468, GO:0007379, GO:0007480, GO:0008348, GO:0017055, GO:0043388, GO:0000785, GO:0005667, GO:0045449
gene17461	hypothetical protein DAPPUDRAFT_329600	K16530	NA
gene17468	hypothetical protein DAPPUDRAFT_341960, partial	Unknown	NA
gene17517	hypothetical protein DAPPUDRAFT_312735	K01052	GO:0006629
gene17568	alpha-( )-fucosyltransferase c-like	K14464	GO:0016020, GO:0008417, GO:0006486
gene17574	hypothetical protein DAPPUDRAFT_110156	Unknown	NA
gene17575	hypothetical protein DAPPUDRAFT_110156	Unknown	NA
gene17578	hypothetical protein DAPPUDRAFT_325654	Unknown	NA
gene17602	hypothetical protein DAPPUDRAFT_249042	Unknown	NA
gene17643	tumor protein d54	Unknown	NA
gene17668	hydroxyacid oxidase 1	K11517	GO:0010181, GO:0016491, GO:0055114
gene17710	Unknown	Unknown	NA
gene18005	hypothetical protein DAPPUDRAFT_101160	Unknown	NA
gene18016	Unknown	Unknown	NA
gene18096	hypothetical protein DAPPUDRAFT_226158	K08287	NA
gene18209	hypothetical protein DAPPUDRAFT_266923	K14464	GO:0016020, GO:0008417, GO:0006486
